# Single nucleus multiomics identifies ZEB1 and MAFB as candidate regulators of Alzheimer’s disease-specific *cis* regulatory elements

**DOI:** 10.1101/2022.10.04.510636

**Authors:** A. G. Anderson, B. B. Rogers, J. M. Loupe, I. Rodriguez-Nunez, S. C. Roberts, L. M. White, J. N. Brazell, W. E. Bunney, B. G. Bunney, S. J. Watson, J. N. Cochran, R. M. Myers, L. F. Rizzardi

## Abstract

Cell type-specific transcriptional differences between brain tissues from donors with Alzheimer’s disease (AD) and unaffected controls have been well-documented, but few studies have rigorously interrogated the regulatory mechanisms responsible for these alterations. We performed single nucleus multiomics (snRNA-seq+snATAC-seq) on 105,332 nuclei isolated from cortical tissues from 7 AD and 8 unaffected donors to identify candidate *cis*-regulatory elements (CREs) involved in AD-associated transcriptional changes. We detected 319,861 significant correlations, or links, between gene expression and cell type-specific transposase accessible regions enriched for active CREs. Among these, 40,831 were unique to AD tissues. Validation experiments confirmed the activity of many regions, including several candidate regulators of *APP* expression. We identified ZEB1 and MAFB as candidate transcription factors playing important roles in AD-specific gene regulation in neurons and microglia, respectively. Microglial links were globally enriched for heritability of AD risk and previously identified active regulatory regions.
