## Supplementary material for "Single nucleus multiomics identifies ZEB1 and MAFB as candidate regulators of Alzheimer’s disease-specific *cis* regulatory elements": Table S4

Term	Overlap	P.value	Adjusted.P.value	Old.P.value	Old.Adjusted.P.value	Odds.Ratio	Combined.Score	Genes	celltype	DEGs
positive regulation of axonogenesis (GO:0050772)	5/43	7.0029054975529e-06	0.00607365284135131	0	0	21.7510964912281	258.167797428574	TIAM2;NTRK2;RUFY3;SLIT2;MAPT	Oligodendrocytes	upregulated
regulation of neuron projection development (GO:0010975)	8/165	9.39466796806081e-06	0.00607365284135131	0	0	8.58751156840329	99.4036089019806	KANK1;NTRK2;FUT9;LRRC7;RUFY3;PRKD1;CSMD3;ZNF365	Oligodendrocytes	upregulated
response to cytokine (GO:0034097)	9/150	3.57438612513794e-06	0.00643746941137343	0	0	8.27183650615901	103.743033438852	CIITA;PLSCR1;SP100;SLC11A1;KYNU;HCLS1;PTPN12;PTPN2;SNCA	Microglia	upregulated
negative regulation of autophagy (GO:0010507)	6/59	7.84955231161648e-06	0.00680520770088385	0	0	14.4511259890444	169.87376720255	PIK3CA;LRRK2;IL10RA;TBC1D14;TAB2;SNCA	Microglia	upregulated
regulation of cartilage development (GO:0061035)	4/18	1.13357152152424e-05	0.00680520770088385	0	0	36.0782529572339	410.842988043287	SCIN;ZBTB16;TRPS1;TAPT1	Microglia	upregulated
vascular endothelial growth factor receptor signaling pathway (GO:0048010)	6/67	1.64878034195207e-05	0.00695418747768105	0	0	12.5508196721311	138.220791904156	PIK3CA;ROCK1;ELMO1;CYBB;PTK2B;MAPK14	Microglia	upregulated
activation of GTPase activity (GO:0090630)	7/105	2.2588755302022e-05	0.00695418747768105	0	0	9.15630797773655	97.9547168196681	SIPA1L1;TBC1D5;TBC1D8;TBC1D14;TBC1D2B;ARHGAP24;CORO1C	Microglia	upregulated
transmembrane receptor protein tyrosine kinase signaling pathway (GO:0007169)	13/404	2.46515996072687e-05	0.00695418747768105	0	0	4.3689776733255	46.357774941163	ROCK1;GAB1;SLA;CYBB;MAPK14;PTPRG;SIPA1L1;PIK3CA;KIF16B;PDGFC;ELMO1;PTK2B;PTPN2	Microglia	upregulated
response to molecule of bacterial origin (GO:0002237)	6/73	2.70290462763839e-05	0.00695418747768105	0	0	11.4233991333654	120.158148785679	SLC11A1;PELI1;LY96;TAB2;FOXP1;SNCA	Microglia	upregulated
regulation of axonogenesis (GO:0050770)	5/51	1.64205343713469e-05	0.00707725031405051	0	0	17.9610507246377	197.876499083396	TIAM2;NTRK2;RUFY3;LRP4;SLIT2	Oligodendrocytes	upregulated
positive regulation of epithelial cell migration (GO:0010634)	6/94	2.74488744160613e-05	0.00799883793331147	0	0	11.337089381207	119.075551618766	PRKCE;PLCG2;PRKCA;PRKD1;DOCK1;FOXP1	Oligodendrocytes	upregulated
negative regulation of neuron projection development (GO:0010977)	5/58	3.09313145139655e-05	0.00799883793331147	0	0	15.5833333333333	161.813304613548	KANK1;NLGN1;RUFY3;LRP4;ZNF365	Oligodendrocytes	upregulated
response to lipopolysaccharide (GO:0032496)	8/159	4.48843299692345e-05	0.00911569543701289	0	0	6.81746959269359	68.2525638551243	SLC11A1;PELI1;PDCD4;LY96;TAB2;MAPK14;FOXP1;SNCA	Microglia	upregulated
response to interferon-gamma (GO:0034341)	6/80	4.55531698684709e-05	0.00911569543701289	0	0	10.3391455972101	103.356616625829	CIITA;SP100;KYNU;SLC11A1;TLR2;SNCA	Microglia	upregulated
cell junction assembly (GO:0034329)	6/102	4.35863797849411e-05	0.00939286484365481	0	0	10.3881302521008	104.304783446022	KIRREL3;NLGN1;CDH20;CTNND2;CDH8;ADGRL3	Oligodendrocytes	upregulated
negative regulation of platelet-derived growth factor receptor signaling pathway (GO:0010642)	3/11	8.0567412221651e-05	0.0145101909411193	0	0	47.067246835443	443.675463004697	PTPN12;PTPN2;SNCA	Microglia	upregulated
positive regulation of cell projection organization (GO:0031346)	6/117	9.3813034636225e-05	0.0153475593051328	0	0	8.97751533045651	83.259333272355	TIAM2;NTRK2;FUT9;LRRC7;PRKD1;SLIT2	Oligodendrocytes	upregulated
regulation of intracellular signal transduction (GO:1902531)	11/437	9.49578301941705e-05	0.0153475593051328	0	0	4.40530022238695	40.8022327648178	TIAM2;NTRK2;STARD13;PEX5L;NLGN1;PLCG2;PIP4K2A;TNIK;MAPT;SGK1;PTPN13	Oligodendrocytes	upregulated
apoptotic process (GO:0006915)	9/231	0.000109272272839088	0.0168448606191442	0	0	5.23213015647226	47.7257535629026	NOTCH2;PLSCR1;PIK3CA;PRKCE;ZBTB16;ELMO1;PDCD4;PTK2B;TLR2	Microglia	upregulated
I-kappaB kinase/NF-kappaB signaling (GO:0007249)	5/62	0.000141947265962643	0.0168448606191442	0	0	11.1234817813765	98.5546596603317	ROCK1;LY96;TAB2;TANK;TLR2	Microglia	upregulated
neutrophil degranulation (GO:0043312)	13/481	0.000144375748779049	0.0168448606191442	0	0	3.6356981981982	32.1508110708396	ASAH1;ROCK1;GCA;SLC11A1;RNASET2;CYBB;ANO6;PYGL;MAPK14;IGF2R;TRPM2;PTPRC;TLR2	Microglia	upregulated
neutrophil activation involved in immune response (GO:0002283)	13/485	0.000156620342720956	0.0168448606191442	0	0	3.6041428080623	31.5783671523861	ASAH1;ROCK1;GCA;SLC11A1;RNASET2;CYBB;ANO6;PYGL;MAPK14;IGF2R;TRPM2;PTPRC;TLR2	Microglia	upregulated
receptor-mediated endocytosis (GO:0006898)	7/143	0.000160771020962939	0.0168448606191442	0	0	6.58522727272727	57.5254466793969	MSR1;CD163;LMBRD1;APOE;EPS15;IGF2R;SNCA	Microglia	upregulated
regulation of cilium assembly (GO:1902017)	5/64	0.000165101949623137	0.0168448606191442	0	0	10.7453281182095	93.5804973596794	TBC1D5;TBC1D8;TBC1D14;TBC1D2B;TAPT1	Microglia	upregulated
neutrophil mediated immunity (GO:0002446)	13/488	0.00016638154633923	0.0168448606191442	0	0	3.58082503556188	31.1575712494211	ASAH1;ROCK1;GCA;SLC11A1;RNASET2;CYBB;ANO6;PYGL;MAPK14;IGF2R;TRPM2;PTPRC;TLR2	Microglia	upregulated
negative regulation of epithelial cell migration (GO:0010633)	4/35	0.000174361166461431	0.0168448606191442	0	0	16.2794329155537	140.888426972609	SP100;APOE;CORO1C;PTPRG	Microglia	upregulated
regulation of cell-matrix adhesion (GO:0001952)	5/65	0.000177708135349106	0.0168448606191442	0	0	10.5657051282051	91.238752410407	CDK6;ROCK1;PTK2B;UTRN;CORO1C	Microglia	upregulated
ERBB signaling pathway (GO:0038127)	5/66	0.00019103584550022	0.0172027778872949	0	0	10.3919714165616	88.9869653802042	PIK3CA;KIF16B;GAB1;PTK2B;PTPN12	Microglia	upregulated
protein transport (GO:0015031)	11/369	0.000205401803527482	0.0176156499120474	0	0	3.99052141527002	33.8816915934849	ABCA1;VMP1;SNX27;TBC1D5;IL10RA;TBC1D8;TXNIP;TBC1D14;TBC1D2B;APOE;ARL5A	Microglia	upregulated
regulation of actin cytoskeleton reorganization (GO:2000249)	4/37	0.000217198706467897	0.0177806759249401	0	0	15.2912565141865	128.977129597132	NOTCH2;TRPM2;PTK2B;HCLS1	Microglia	upregulated
negative regulation of transcription, DNA-templated (GO:0045892)	19/948	0.000230482788806482	0.0180478044626293	0	0	2.72358586394578	22.8109422885099	PHC2;CIITA;SP100;PRMT2;ZBTB16;ARID5B;MITF;RBPJ;FOXP2;RUNX2;PHF21A;FOXP1;ZEB2;TRPS1;TFEC;PDCD4;LRRFIP1;L3MBTL4;SNCA	Microglia	upregulated
regulation of plasma membrane bounded cell projection assembly (GO:0120032)	5/70	0.000252114895030718	0.0189191219145968	0	0	9.75049309664694	80.7889356207674	TRPM2;TBC1D5;TBC1D8;TBC1D14;TBC1D2B	Microglia	upregulated
regulation of protein kinase activity (GO:0045859)	6/110	0.000266327086294706	0.0190093853917239	0	0	7.34553349875931	60.4595095598811	PTPRC;GNAQ;PRKAG2;PTK2B;TAB2;SNCA	Microglia	upregulated
peptidyl-serine phosphorylation (GO:0018105)	7/156	0.000274427551462976	0.0190093853917239	0	0	6.00671140939597	49.2599786479686	ROCK1;WNK1;PRKCE;LRRK2;STK38L;MAPK14;STK32B	Microglia	upregulated
synapse organization (GO:0050808)	6/126	0.000141138450502199	0.0196547286778681	0	0	8.30042016806723	73.5896097295704	KIRREL3;NLGN1;CTNND2;LRP4;MAPT;ADGRL3	Oligodendrocytes	upregulated
positive regulation of transcription of Notch receptor target (GO:0007221)	3/17	0.000152008729140511	0.0196547286778681	0	0	34.8846604215457	306.691025078571	KAT2B;MAML2;PBX1	Oligodendrocytes	upregulated
presynapse assembly (GO:0099054)	3/18	0.000181579225147518	0.0213438125559764	0	0	32.5573770491803	280.443336650078	NLGN1;LRRTM3;LRP4	Oligodendrocytes	upregulated
response to lipid (GO:0033993)	6/114	0.000322988120540929	0.0215445038923783	0	0	7.07204301075269	56.8443392544206	SLC11A1;PELI1;LY96;TAB2;FOXP1;SNCA	Microglia	upregulated
collagen fibril organization (GO:0030199)	7/89	1.51930132328245e-05	0.0235187844844123	0	0	9.79672433352241	108.691471482287	TGFB2;COL27A1;DST;COL4A2;COL21A1;DDR2;PLEC	Astrocytes	upregulated
negative regulation of B cell apoptotic process (GO:0002903)	3/8	3.81960116599596e-05	0.0258694505433956	0	0	67.5545454545454	687.217492065507	BCL6;IRS2;FOXP1	Astrocytes	upregulated
supramolecular fiber organization (GO:0097435)	12/351	7.97598998777432e-05	0.0258694505433956	0	0	4.12951088972498	38.9680869257446	TGFB2;COL27A1;COL4A2;DST;CLIP4;COL21A1;FIGN;VIM;CGNL1;GFAP;PLEC;DDR2	Astrocytes	upregulated
negative regulation of lymphocyte apoptotic process (GO:0070229)	3/10	8.07745416161068e-05	0.0258694505433956	0	0	48.2483766233766	454.685402337051	BCL6;IRS2;FOXP1	Astrocytes	upregulated
extracellular matrix organization (GO:0030198)	11/300	8.57248432943925e-05	0.0258694505433956	0	0	4.42519360685451	41.4391409085321	TGFB2;VCAN;COL27A1;COL4A2;DST;ADAM12;ITGB8;COL21A1;CD44;PLEC;DDR2	Astrocytes	upregulated
circulatory system development (GO:0072359)	7/126	0.000141105683115727	0.0258694505433956	0	0	6.73803009575923	59.7393844151747	AKAP13;TGFB2;NTRK3;PLCE1;TAB2;CACNA1C;GLI2	Astrocytes	upregulated
regulation of B cell apoptotic process (GO:0002902)	3/12	0.000146144716844591	0.0258694505433956	0	0	37.5227272727273	331.359948169981	BCL6;IRS2;FOXP1	Astrocytes	upregulated
phospholipid translocation (GO:0045332)	4/31	0.000161610342582225	0.0258694505433956	0	0	16.7568253968254	146.292488329241	PLSCR4;ATP10B;ANO6;ATP11A	Astrocytes	upregulated
positive regulation of macromolecule biosynthetic process (GO:0010557)	7/129	0.000163335647351687	0.0258694505433956	0	0	6.57134006862371	57.3001356040533	TGFB2;HGF;SAMD4A;IRS2;SORBS1;VIM;GLI2	Astrocytes	upregulated
regulation of peptidyl-tyrosine phosphorylation (GO:0050730)	6/92	0.00017823174323834	0.0258694505433956	0	0	7.95873101223283	68.7031559291786	CD81;HGF;PLCG2;PTPRJ;FYN;CD44	Astrocytes	upregulated
regulation of kinase activity (GO:0043549)	6/94	0.000200538376305392	0.0258694505433956	0	0	7.77706253284288	66.2178372496939	ALK;NTRK3;PLCE1;IRS2;IGF1R;DDR2	Astrocytes	upregulated
positive regulation of epithelial cell migration (GO:0010634)	6/94	0.000200538376305392	0.0258694505433956	0	0	7.77706253284288	66.2178372496939	TGFB2;PLCG2;PRKCA;MAPRE2;RIN2;FOXP1	Astrocytes	upregulated
neuron projection morphogenesis (GO:0048812)	6/140	0.000250434010068432	0.0269842645848736	0	0	7.42794431205318	61.5948548179704	NLGN1;CTNND2;LRP4;TNIK;SGK1;ZNF365	Oligodendrocytes	upregulated
positive regulation of cell-matrix adhesion (GO:0001954)	4/44	0.000427331924845714	0.0274865998802547	0	0	12.6108280254777	97.8341670397874	CDK6;ROCK1;PTK2B;UTRN	Microglia	upregulated
peptidyl-serine modification (GO:0018209)	7/169	0.000445299697753398	0.0276546467466852	0	0	5.52104377104377	42.6045864284023	ROCK1;WNK1;PRKCE;LRRK2;STK38L;MAPK14;STK32B	Microglia	upregulated
positive regulation of Ras protein signal transduction (GO:0046579)	5/63	0.000250787265686603	0.0298629759448355	0	0	9.79141894569956	81.1797294371231	AKAP13;ARHGEF3;ERBIN;IRS2;MAPRE2	Astrocytes	upregulated
regulation of small GTPase mediated signal transduction (GO:0051056)	7/141	0.00028233988843787	0.0305954228946437	0	0	5.9792172856647	48.8645489753609	AKAP13;TRIO;ARHGEF3;PLCE1;ARHGAP29;ARHGAP39;CGNL1	Astrocytes	upregulated
positive regulation of protein localization to membrane (GO:1905477)	6/101	0.000296467276110889	0.0305954228946437	0	0	7.2014602981442	58.5015935722501	LGALS3;CD81;ATP2B4;FYN;SORBS1;SLC5A3	Astrocytes	upregulated
epidermal growth factor receptor signaling pathway (GO:0007173)	4/47	0.000551062480678351	0.033082117590057	0	0	11.7292252999556	88.0121463973424	PIK3CA;KIF16B;GAB1;PTK2B	Microglia	upregulated
regulation of platelet-derived growth factor receptor-beta signaling pathway (GO:2000586)	2/5	0.000633834972375731	0.0356730245390216	0	0	83.1698113207547	612.439363814994	PTPN12;PTPN2	Microglia	upregulated
regulation of synaptic vesicle recycling (GO:1903421)	2/5	0.000633834972375731	0.0356730245390216	0	0	83.1698113207547	612.439363814994	ROCK1;SNCA	Microglia	upregulated
regulation of cellular component movement (GO:0051270)	4/50	0.000698328683074514	0.0362567865646671	0	0	10.9626142342841	79.6633517519875	SP100;CDK6;RPS19;ROCK1	Microglia	upregulated
protein phosphorylation (GO:0006468)	12/496	0.00070033266333984	0.0362567865646671	0	0	3.22064451716679	23.3946171737023	USP15;CDK6;ROCK1;WNK1;PRKCE;LRRK2;STK38L;PRKAG2;PTK2B;MAPK14;STK32B;TLR2	Microglia	upregulated
negative regulation of myeloid cell differentiation (GO:0045638)	3/22	0.000704601626742559	0.0362567865646671	0	0	19.8067954696869	143.755304759436	CDK6;ZBTB16;PTK2B	Microglia	upregulated
regulation of phosphatidylinositol 3-kinase signaling (GO:0014066)	6/106	0.000384654088462959	0.0372152830587913	0	0	6.83965317919075	53.7813290080004	TGFB2;HGF;NTRK3;IRS2;PTPN13;IGF1R	Astrocytes	upregulated
cellular response to brain-derived neurotrophic factor stimulus (GO:1990416)	2/5	0.000382762751059719	0.0380701720861705	0	0	107.707317073171	847.451425507843	NTRK2;MAPT	Oligodendrocytes	upregulated
innate immune response (GO:0045087)	9/302	0.000780902866559069	0.0384247315922213	0	0	3.94992814801509	28.261972051278	CIITA;SP100;SLC11A1;KYNU;SLA;CYBB;PTK2B;TLR2;SNCA	Microglia	upregulated
negative regulation of protein kinase activity (GO:0006469)	5/90	0.000804747486281538	0.0384247315922213	0	0	7.44871794871795	53.0719813925476	PTPRC;GNAQ;PRKAG2;CORO1C;SNCA	Microglia	upregulated
myeloid cell differentiation (GO:0030099)	4/52	0.000810738367853641	0.0384247315922213	0	0	10.5047770700637	74.768435290285	RPS19;ZBTB16;HCLS1;PTPN2	Microglia	upregulated
regulation of actin cytoskeleton organization (GO:0032956)	5/91	0.000846072684247505	0.0387102433843215	0	0	7.36173225998807	52.0835584866549	NOTCH2;TRPM2;PIK3CA;ROCK1;PTK2B	Microglia	upregulated
positive regulation of response to external stimulus (GO:0032103)	6/139	0.000922563280034951	0.0387102433843215	0	0	5.73543536260005	40.0812560313117	PLSCR1;USP15;PDCD4;LY96;TLR2;SNCA	Microglia	upregulated
cellular response to lipoteichoic acid (GO:0071223)	2/6	0.000945724991066156	0.0387102433843215	0	0	62.374213836478	434.346501805233	MAPK14;TLR2	Microglia	upregulated
dermatan sulfate proteoglycan metabolic process (GO:0050655)	2/6	0.000945724991066156	0.0387102433843215	0	0	62.374213836478	434.346501805233	CSGALNACT1;DSE	Microglia	upregulated
response to lipoteichoic acid (GO:0070391)	2/6	0.000945724991066156	0.0387102433843215	0	0	62.374213836478	434.346501805233	MAPK14;TLR2	Microglia	upregulated
negative regulation of actin filament depolymerization (GO:0030835)	2/6	0.000945724991066156	0.0387102433843215	0	0	62.374213836478	434.346501805233	SCIN;PIK3CA	Microglia	upregulated
regulation of small GTPase mediated signal transduction (GO:0051056)	6/141	0.000993571746924538	0.0387915404287031	0	0	5.64989247311828	39.0645107318819	FGD4;FAM13A;ARAP2;ARHGAP15;SRGAP1;ARHGAP24	Microglia	upregulated
negative regulation of cell junction assembly (GO:1901889)	3/25	0.00103386670770558	0.0387915404287031	0	0	17.1032796317606	117.575630754593	ROCK1;CORO1C;TLR2	Microglia	upregulated
negative regulation of ion transport (GO:0043271)	3/25	0.00103386670770558	0.0387915404287031	0	0	17.1032796317606	117.575630754593	WNK1;PTK2B;SNCA	Microglia	upregulated
negative regulation of sequestering of calcium ion (GO:0051283)	3/25	0.00103386670770558	0.0387915404287031	0	0	17.1032796317606	117.575630754593	TRPM2;PTPRC;ITPR1	Microglia	upregulated
regulation of chondrocyte differentiation (GO:0032330)	3/26	0.00116184947138836	0.0427038958769478	0	0	16.358833241607	110.548777275615	SCIN;TRPS1;ZBTB16	Microglia	upregulated
regulation of transforming growth factor beta production (GO:0071634)	3/18	0.00052104852825584	0.0429004424604065	0	0	22.5068181818182	170.144059148986	TGFB2;ITGB8;LTBP1	Astrocytes	upregulated
positive regulation of protein phosphorylation (GO:0001934)	11/371	0.000532809297667397	0.0429004424604065	0	0	3.53953373015873	26.6786939010456	TGFB2;RBPMS;CD81;HGF;NTRK3;PLCG2;ATP2B4;TAB2;PTPRJ;CD44;DDR2	Astrocytes	upregulated
skeletal system development (GO:0001501)	7/158	0.000560965256316605	0.0429004424604065	0	0	5.3014785153242	39.6860813523967	AKAP13;GJA1;TGFB2;VCAN;ITGB8;CD44;GLI2	Astrocytes	upregulated
calcium ion transport (GO:0006816)	6/115	0.000593859305260991	0.0429004424604065	0	0	6.27204751551148	46.5942138757973	CDH23;ATP2B4;ANO6;FYN;CACNA1C;RAMP1	Astrocytes	upregulated
establishment or maintenance of apical/basal cell polarity (GO:0035088)	3/19	0.000614686508423233	0.0429004424604065	0	0	21.0990767045455	156.014974014998	PARD3;ERBIN;PARD3B	Astrocytes	upregulated
positive regulation of biosynthetic process (GO:0009891)	4/44	0.000636888275522357	0.0429004424604065	0	0	11.3034285714286	83.1809848666461	PLCG2;SORBS1;VIM;SLC5A3	Astrocytes	upregulated
positive regulation of phosphatidylinositol 3-kinase signaling (GO:0014068)	5/77	0.000637409674799321	0.0429004424604065	0	0	7.88194444444444	57.9961194759029	TGFB2;HGF;NTRK3;IRS2;IGF1R	Astrocytes	upregulated
regulation of phagocytosis (GO:0050764)	4/58	0.00122396710181535	0.0431263341490472	0	0	9.33474876150035	62.5956324571536	PLSCR1;PTPRC;SLC11A1;TLR2	Microglia	upregulated
negative regulation of transcription by RNA polymerase II (GO:0000122)	14/684	0.00129613243960571	0.0431263341490472	0	0	2.72480454868515	18.115510166718	CIITA;SP100;ZBTB16;ARID5B;MITF;RBPJ;FOXP2;PHF21A;FOXP1;ZEB2;TRPS1;TFEC;LRRFIP1;SNCA	Microglia	upregulated
release of sequestered calcium ion into cytosol (GO:0051209)	3/27	0.00129940080303345	0.0431263341490472	0	0	15.6764240506329	104.18319478055	TRPM2;PTPRC;ITPR1	Microglia	upregulated
regulation of inositol phosphate biosynthetic process (GO:0010919)	2/7	0.00131701742265275	0.0431263341490472	0	0	49.896855345912	330.935186241854	PTK2B;SNCA	Microglia	upregulated
marginal zone B cell differentiation (GO:0002315)	2/7	0.00131701742265275	0.0431263341490472	0	0	49.896855345912	330.935186241854	NOTCH2;PTK2B	Microglia	upregulated
positive regulation of amyloid-beta clearance (GO:1900223)	2/7	0.00131701742265275	0.0431263341490472	0	0	49.896855345912	330.935186241854	ROCK1;APOE	Microglia	upregulated
negative regulation of nucleic acid-templated transcription (GO:1903507)	11/464	0.00137233291425704	0.0441352067603024	0	0	3.13827814569536	20.6851542685891	PHC2;CIITA;PRMT2;ZBTB16;PDCD4;ARID5B;RBPJ;L3MBTL4;FOXP2;RUNX2;FOXP1	Microglia	upregulated
cellular protein localization (GO:0034613)	9/329	0.00141930225196183	0.0446357956026511	0	0	3.61165707236842	23.683765939989	GRID2;SNX27;TBC1D5;LRRK2;EPB41L3;TBC1D8;TBC1D14;TBC1D2B;ARL5A	Microglia	upregulated
regulation of postsynapse organization (GO:0099175)	3/28	0.00144678115018698	0.0446357956026511	0	0	15.0486075949367	98.3940278823759	SIPA1L1;LRRK2;TANC2	Microglia	upregulated
negative regulation of protein phosphorylation (GO:0001933)	6/152	0.00146224982818235	0.0446357956026511	0	0	5.22129916040654	34.0834872790544	PTPRC;GNAQ;LRRK2;PRKAG2;CORO1C;SNCA	Microglia	upregulated
heart development (GO:0007507)	7/164	0.000699843465260228	0.0451399035092847	0	0	5.09731891571619	37.030257582506	AKAP13;TGFB2;NTRK3;PLCE1;TAB2;CACNA1C;GLI2	Astrocytes	upregulated
positive regulation of protein kinase activity (GO:0045860)	6/154	0.00156299897302375	0.0458609757906807	0	0	5.15021795989538	33.2763250270123	PTPRC;SLC11A1;PRKAG2;PTK2B;TAB2;SNCA	Microglia	upregulated
negative regulation of kinase activity (GO:0033673)	4/62	0.00156977573942637	0.0458609757906807	0	0	8.68921590160334	56.1047248360152	PTPRC;GNAQ;PRKAG2;SNCA	Microglia	upregulated
positive regulation of intracellular signal transduction (GO:1902533)	12/546	0.0015918431840173	0.0458609757906807	0	0	2.91154513234296	18.7586855293751	USP15;PTPRC;RNF13;PIK3CA;ROCK1;PDGFC;GAB1;PELI1;PDCD4;HCLS1;TAB2;TLR2	Microglia	upregulated
MyD88-dependent toll-like receptor signaling pathway (GO:0002755)	3/29	0.00160424290661459	0.0458609757906807	0	0	14.4690847127556	93.1100554046883	LY96;TAB2;TLR2	Microglia	upregulated
Notch signaling pathway (GO:0007219)	4/60	0.000541012626583643	0.0462081762126159	0	0	11.6995277449823	88.0046425642433	KAT2B;MAML2;PBX1;MIB1	Oligodendrocytes	upregulated
response to calcium ion (GO:0051592)	5/107	0.000562474567135167	0.0462081762126159	0	0	8.07720588235294	60.4430614398563	ITPKB;RYR2;NLGN1;PLCG2;KCNMB4	Oligodendrocytes	upregulated
negative regulation of lamellipodium organization (GO:1902744)	2/6	0.000571794910596948	0.0462081762126159	0	0	80.7764227642276	603.135753588001	KANK1;SLIT2	Oligodendrocytes	upregulated
regulation of Cdc42 protein signal transduction (GO:0032489)	2/8	0.00174674765452461	0.0468496525764633	0	0	41.5786163522013	264.024201500018	ABCA1;APOE	Microglia	upregulated
endosomal vesicle fusion (GO:0034058)	2/8	0.00174674765452461	0.0468496525764633	0	0	41.5786163522013	264.024201500018	VPS41;VPS8	Microglia	upregulated
plasma membrane phospholipid scrambling (GO:0017121)	2/8	0.00174674765452461	0.0468496525764633	0	0	41.5786163522013	264.024201500018	PLSCR1;ANO6	Microglia	upregulated
plasma membrane organization (GO:0007009)	4/64	0.00176586384161658	0.0468496525764633	0	0	8.39872611464968	53.2404930429719	UGCG;PLSCR1;EPB41L3;ANO6	Microglia	upregulated
positive regulation of GTPase activity (GO:0043547)	7/214	0.00176889304564103	0.0468496525764633	0	0	4.31093544137022	27.3201279823633	SIPA1L1;TBC1D5;TBC1D8;TBC1D14;TBC1D2B;ARHGAP24;CORO1C	Microglia	upregulated
receptor clustering (GO:0043113)	3/28	0.00069648495650454	0.0490871141894869	0	0	19.5245901639344	141.933312412158	NLGN1;LRRC7;LRP4	Oligodendrocytes	upregulated
cell-cell adhesion via plasma-membrane adhesion molecules (GO:0098742)	6/170	0.000703264691398543	0.0490871141894869	0	0	6.05995080959213	43.9938928423607	KIRREL3;NLGN1;CADM1;CDH20;CDH8;ADGRL3	Oligodendrocytes	upregulated
neuron projection development (GO:0031175)	6/171	0.000725164866214092	0.0490871141894869	0	0	6.02291825821238	43.5403478083494	NLGN1;CTNND2;TNIK;MAPT;SGK1;ZNF365	Oligodendrocytes	upregulated
cell-cell junction assembly (GO:0007043)	4/66	0.000776890800523238	0.0490871141894869	0	0	10.5641162356705	75.6412987124423	CDH20;CTNND2;PRKCA;CDH8	Oligodendrocytes	upregulated
neuron projection arborization (GO:0140058)	2/7	0.000797238513518349	0.0490871141894869	0	0	64.6178861788618	461.007046602761	NLGN1;ZNF365	Oligodendrocytes	upregulated
neurotransmitter transport (GO:0006836)	6/73	1.37163163531701e-06	0.00104982473476625	0	0	19.7383084577114	266.457483566936	GABRA2;SNAP25;SYT1;NRXN1;SLC1A2;ATP1A2	Astrocytes	downregulated
chemical synaptic transmission (GO:0007268)	10/306	2.14319496298307e-06	0.00104982473476625	0	0	7.7027027027027	100.54501804462	GRM3;GABRA2;SNAP25;GRIA2;SYT1;NRXN1;SLC1A2;SLC6A1;GRIN2C;APBA2	Astrocytes	downregulated
anterograde trans-synaptic signaling (GO:0098916)	9/244	2.66227743389581e-06	0.00104982473476625	0	0	8.65840058694057	111.142075286366	GRM3;GABRA2;SNAP25;GRIA2;SYT1;NRXN1;SLC1A2;SLC6A1;APBA2	Astrocytes	downregulated
plasma membrane bounded cell projection morphogenesis (GO:0120039)	4/52	1.16695464931926e-05	0.00869381213742851	0	0	33.1633333333333	376.686649355529	SGK1;SRGAP2;DNM2;MAP4K4	Microglia	downregulated
negative regulation of peptidyl-threonine phosphorylation (GO:0010801)	4/17	2.34192960934742e-07	0.000151757038685713	0	0	100.489281210593	1534.18195937426	SPRED2;SPRED1;CALM3;CALM2	Excitatory	downregulated
regulation of peptidyl-threonine phosphorylation (GO:0010799)	4/39	7.67087422741354e-06	0.00246192292432767	0	0	37.2833723653396	439.126541232015	SPRED2;SPRED1;CALM3;CALM2	Excitatory	downregulated
substantia nigra development (GO:0021762)	4/43	1.13977913163318e-05	0.00246192292432767	0	0	33.452711223203	380.761802185637	CALM3;CKB;CALM2;YWHAH	Excitatory	downregulated
positive regulation of phosphoprotein phosphatase activity (GO:0032516)	3/18	2.58179729161441e-05	0.00418251161241535	0	0	64.258064516129	678.850446785461	HSP90AB1;CALM3;CALM2	Excitatory	downregulated
positive regulation of establishment of protein localization to mitochondrion (GO:1903749)	4/56	3.28645107859159e-05	0.00425924059785471	0	0	25.0731399747793	258.832962078436	FBXW7;YWHAZ;YWHAG;YWHAH	Excitatory	downregulated
positive regulation of phosphatase activity (GO:0010922)	3/21	4.17886274290358e-05	0.00451317176233587	0	0	53.5403225806452	539.840986466249	HSP90AB1;CALM3;CALM2	Excitatory	downregulated
positive regulation of protein insertion into mitochondrial membrane involved in apoptotic signaling pathway (GO:1900740)	3/26	8.07493246488326e-05	0.00654069529655544	0	0	41.890603085554	394.783786163696	YWHAZ;YWHAG;YWHAH	Excitatory	downregulated
regulation of protein insertion into mitochondrial membrane involved in apoptotic signaling pathway (GO:1900739)	3/26	8.07493246488326e-05	0.00654069529655544	0	0	41.890603085554	394.783786163696	YWHAZ;YWHAG;YWHAH	Excitatory	downregulated
negative regulation of protein phosphorylation (GO:0001933)	5/152	0.000135801510677451	0.00909344264239695	0	0	11.2176870748299	99.8858329558107	SPRED2;SPRED1;CALM3;CALM2;YWHAG	Excitatory	downregulated
negative regulation of lens fiber cell differentiation (GO:1902747)	2/6	0.000154696044275556	0.00909344264239695	0	0	158.18253968254	1387.90125462317	SPRED2;SPRED1	Excitatory	downregulated
positive regulation of tau-protein kinase activity (GO:1902949)	2/6	0.000154696044275556	0.00909344264239695	0	0	158.18253968254	1387.90125462317	HSP90AA1;HSP90AB1	Excitatory	downregulated
positive regulation of mitochondrial outer membrane permeabilization involved in apoptotic signaling pathway (GO:1901030)	3/34	0.00018243017646784	0.00909344264239695	0	0	31.0676378772112	267.465738798944	YWHAZ;YWHAG;YWHAH	Excitatory	downregulated
positive regulation of protein dephosphorylation (GO:0035307)	3/34	0.00018243017646784	0.00909344264239695	0	0	31.0676378772112	267.465738798944	HSP90AB1;CALM3;CALM2	Excitatory	downregulated
regulation of lens fiber cell differentiation (GO:1902746)	2/7	0.000216120604261985	0.00935993827889376	0	0	126.539682539683	1067.95366275566	SPRED2;SPRED1	Excitatory	downregulated
regulation of cardiac muscle contraction (GO:0055117)	3/36	0.000216665237937355	0.00935993827889376	0	0	29.1818181818182	246.21158381871	PDE4B;CALM3;CALM2	Excitatory	downregulated
regulation of heart contraction (GO:0008016)	4/93	0.000238769070386456	0.00967014735065145	0	0	14.622214035734	121.949465467589	ITPR2;CALM3;CALM2;RYR3	Excitatory	downregulated
regulation of phosphoprotein phosphatase activity (GO:0043666)	3/38	0.000254808532430765	0.00971270170677267	0	0	27.5115207373272	227.657783151421	HSP90AB1;CALM3;CALM2	Excitatory	downregulated
regulation of cyclic-nucleotide phosphodiesterase activity (GO:0051342)	2/8	0.000287556928818718	0.00980720473023839	0	0	105.444444444444	859.803458793338	CALM3;CALM2	Excitatory	downregulated
positive regulation of ryanodine-sensitive calcium-release channel activity (GO:0060316)	2/8	0.000287556928818718	0.00980720473023839	0	0	105.444444444444	859.803458793338	CALM3;CALM2	Excitatory	downregulated
regulation of transforming growth factor beta receptor signaling pathway (GO:0017015)	4/100	0.000315262658745622	0.00986667211819768	0	0	13.5512295081967	109.251427440495	SPRED2;SPRED1;HSP90AB1;NREP	Excitatory	downregulated
regulation of protein dephosphorylation (GO:0035304)	3/41	0.00031975326308974	0.00986667211819768	0	0	25.3357385398981	203.901033456626	CALM3;ARPP19;CALM2	Excitatory	downregulated
negative regulation of peptidyl-threonine phosphorylation (GO:0010801)	5/17	1.50466228331246e-08	9.89156720258706e-06	0	0	89.1129032258064	1605.11161737738	SPRED2;SPRED1;CALM3;CALM1;CALM2	Inhibitory	downregulated
regulation of cardiac muscle contraction (GO:0055117)	6/36	2.05006574146882e-08	9.89156720258706e-06	0	0	43.2	764.761343715665	PDE4B;ATP2A2;CALM3;ATP1B1;CALM1;CALM2	Inhibitory	downregulated
regulation of cardiac muscle contraction by calcium ion signaling (GO:0010882)	5/21	4.87192020124765e-08	1.42296538766293e-05	0	0	66.8212365591398	1125.08202923082	ATP2A2;CALM3;ATP1B1;CALM1;CALM2	Inhibitory	downregulated
negative regulation of protein phosphorylation (GO:0001933)	9/152	5.89830212502771e-08	1.42296538766293e-05	0	0	13.9727351300385	232.590375470911	PRNP;SPRED2;SPRED1;CAMK2N1;TERF2IP;CALM3;CALM1;CALM2;YWHAG	Inhibitory	downregulated
positive regulation of protein kinase activity (GO:0045860)	8/154	9.01618287636856e-07	0.000174012329513913	0	0	12.0280060882801	167.418713922445	PRNP;HSP90AA1;HSP90AB1;RELN;CALM3;CALM1;CALM2;LRP8	Inhibitory	downregulated
regulation of peptidyl-threonine phosphorylation (GO:0010799)	5/39	1.2856125505569e-06	0.000189772247657045	0	0	31.4168247944339	426.146459311881	SPRED2;SPRED1;CALM3;CALM1;CALM2	Inhibitory	downregulated
positive regulation of cation channel activity (GO:2001259)	5/40	1.46359262111971e-06	0.000189772247657045	0	0	30.5176651305684	409.993125838659	RELN;TMSB4X;CALM3;CALM1;CALM2	Inhibitory	downregulated
positive regulation of phosphoprotein phosphatase activity (GO:0032516)	4/18	1.57324143135374e-06	0.000189772247657045	0	0	60.4498480243161	807.753384512733	HSP90AB1;CALM3;CALM1;CALM2	Inhibitory	downregulated
substantia nigra development (GO:0021762)	5/43	2.11635762350282e-06	0.000226920567408914	0	0	28.1041312959819	367.203353522875	CALM3;CKB;CALM1;CALM2;ACTB	Inhibitory	downregulated
positive regulation of phosphatase activity (GO:0010922)	4/21	3.04257412689909e-06	0.000293608403245763	0	0	49.7747183979975	632.278623796741	HSP90AB1;CALM3;CALM1;CALM2	Inhibitory	downregulated
positive regulation of calcium ion transmembrane transporter activity (GO:1901021)	4/22	3.70475302579093e-06	0.000325007879080749	0	0	47.0070921985816	587.865710457163	CALM3;ATP1B1;CALM1;CALM2	Inhibitory	downregulated
regulation of cyclic-nucleotide phosphodiesterase activity (GO:0051342)	3/8	6.27558964250336e-06	0.000441734336016504	0	0	125.665263157895	1505.3244717991	CALM3;CALM1;CALM2	Inhibitory	downregulated
positive regulation of ryanodine-sensitive calcium-release channel activity (GO:0060316)	3/8	6.27558964250336e-06	0.000441734336016504	0	0	125.665263157895	1505.3244717991	CALM3;CALM1;CALM2	Inhibitory	downregulated
regulation of heart contraction (GO:0008016)	6/93	6.40858104065394e-06	0.000441734336016504	0	0	14.8538230884558	177.620125274026	ATP2A2;ATP1B3;CALM3;ATP1B1;CALM1;CALM2	Inhibitory	downregulated
regulation of high voltage-gated calcium channel activity (GO:1901841)	3/10	1.33522480757395e-05	0.000847638382894956	0	0	89.7518796992481	1007.35946225863	PDE4B;CALM3;CALM1	Inhibitory	downregulated
positive regulation of protein phosphorylation (GO:0001934)	10/371	1.40541079029215e-05	0.000847638382894956	0	0	6.15115839838831	68.7244066560408	PRNP;HSP90AA1;HSP90AB1;RELN;TERF2IP;CALM3;CALM1;PDE8A;CALM2;LRP8	Inhibitory	downregulated
positive regulation of protein dephosphorylation (GO:0035307)	4/34	2.24525050274656e-05	0.00117273560902959	0	0	28.1872340425532	301.719207771172	HSP90AB1;CALM3;CALM1;CALM2	Inhibitory	downregulated
regulation of cell communication by electrical coupling involved in cardiac conduction (GO:1901844)	3/12	2.43054012234112e-05	0.00117273560902959	0	0	69.8	741.611874790431	CALM3;CALM1;CALM2	Inhibitory	downregulated
negative regulation of release of sequestered calcium ion into cytosol (GO:0051280)	3/12	2.43054012234112e-05	0.00117273560902959	0	0	69.8	741.611874790431	CALM3;CALM1;CALM2	Inhibitory	downregulated
negative regulation of ryanodine-sensitive calcium-release channel activity (GO:0060315)	3/12	2.43054012234112e-05	0.00117273560902959	0	0	69.8	741.611874790431	CALM3;CALM1;CALM2	Inhibitory	downregulated
regulation of cell communication by electrical coupling (GO:0010649)	3/13	3.14847224304183e-05	0.00138103441569789	0	0	62.8168421052632	651.159896089294	CALM3;CALM1;CALM2	Inhibitory	downregulated
detection of calcium ion (GO:0005513)	3/13	3.14847224304183e-05	0.00138103441569789	0	0	62.8168421052632	651.159896089294	CALM3;CALM1;CALM2	Inhibitory	downregulated
regulation of phosphoprotein phosphatase activity (GO:0043666)	4/38	3.52044067220251e-05	0.00147705445594584	0	0	24.8660826032541	254.985247882369	HSP90AB1;CALM3;CALM1;CALM2	Inhibitory	downregulated
regulation of protein dephosphorylation (GO:0035304)	4/41	4.7757961225668e-05	0.00192026802428207	0	0	22.8464634847614	227.307799090199	YWHAB;CALM3;CALM1;CALM2	Inhibitory	downregulated
regulation of cardiac muscle contraction by regulation of the release of sequestered calcium ion (GO:0010881)	3/17	7.38005794194096e-05	0.00284870236558921	0	0	44.8601503759399	426.805929424789	CALM3;CALM1;CALM2	Inhibitory	downregulated
protein transport (GO:0015031)	9/369	8.33943789004701e-05	0.00309521444765206	0	0	5.48932584269663	51.5553621413348	RAB3B;ATP6V1A;ARL4C;PREPL;KIF3A;SCAMP1;SCG2;ATP6V0C;VAMP2	Inhibitory	downregulated
regulation of cyclin-dependent protein kinase activity (GO:1904029)	4/54	0.0001420487794425	0.00507692859859305	0	0	16.8953191489362	149.681377461088	HSP90AB1;CCNI;CAMK2N1;ACTB	Inhibitory	downregulated
regulation of release of sequestered calcium ion into cytosol by sarcoplasmic reticulum (GO:0010880)	3/23	0.000188149303677079	0.0062608302775304	0	0	31.3926315789474	269.294618553076	CALM3;CALM1;CALM2	Inhibitory	downregulated
positive regulation of protein autophosphorylation (GO:0031954)	3/23	0.000188149303677079	0.0062608302775304	0	0	31.3926315789474	269.294618553076	CALM3;CALM1;CALM2	Inhibitory	downregulated
regulation of protein serine/threonine kinase activity (GO:0071900)	5/111	0.0002166910623477	0.00688610425123403	0	0	10.0405761817813	84.7127217296099	CCNI;CALM3;CALM1;CALM2;ACTB	Inhibitory	downregulated
reelin-mediated signaling pathway (GO:0038026)	2/5	0.00023538031415185	0.00688610425123403	0	0	138.1875	1154.46093590117	RELN;LRP8	Inhibitory	downregulated
regulation of cardiac muscle cell action potential (GO:0098901)	3/25	0.000242619217141924	0.00688610425123403	0	0	28.5358851674641	237.533203268982	ATP2A2;CALM3;CALM1	Inhibitory	downregulated
regulation of ryanodine-sensitive calcium-release channel activity (GO:0060314)	3/25	0.000242619217141924	0.00688610425123403	0	0	28.5358851674641	237.533203268982	CALM3;CALM1;CALM2	Inhibitory	downregulated
positive regulation of peptidyl-threonine phosphorylation (GO:0010800)	3/25	0.000242619217141924	0.00688610425123403	0	0	28.5358851674641	237.533203268982	CALM3;CALM1;CALM2	Inhibitory	downregulated
protein stabilization (GO:0050821)	6/179	0.00025173334607194	0.00694019248664519	0	0	7.43742146267907	61.6349542478685	HSP90AA1;HSP90AB1;ATP1B3;ATP1B1;GAPDH;RTN4	Inhibitory	downregulated
regulation of potassium ion transmembrane transporter activity (GO:1901016)	3/26	0.000273292553878256	0.00694019248664519	0	0	27.2938215102975	223.944924191766	ATP1B3;ATP1B1;VAMP2	Inhibitory	downregulated
regulation of protein insertion into mitochondrial membrane involved in apoptotic signaling pathway (GO:1900739)	3/26	0.000273292553878256	0.00694019248664519	0	0	27.2938215102975	223.944924191766	YWHAB;YWHAZ;YWHAG	Inhibitory	downregulated
positive regulation of protein insertion into mitochondrial membrane involved in apoptotic signaling pathway (GO:1900740)	3/26	0.000273292553878256	0.00694019248664519	0	0	27.2938215102975	223.944924191766	YWHAB;YWHAZ;YWHAG	Inhibitory	downregulated
negative regulation of cation channel activity (GO:2001258)	3/27	0.000306363982282222	0.00758054468980369	0	0	26.1552631578947	211.615346962318	CALM3;CALM1;CALM2	Inhibitory	downregulated
negative regulation of calcium ion transmembrane transporter activity (GO:1901020)	3/28	0.000341911265223921	0.00808630585067699	0	0	25.1077894736842	200.384246228251	CALM3;CALM1;CALM2	Inhibitory	downregulated
negative regulation of lens fiber cell differentiation (GO:1902747)	2/6	0.000351942845314439	0.00808630585067699	0	0	103.635416666667	824.113161854673	SPRED2;SPRED1	Inhibitory	downregulated
positive regulation of tau-protein kinase activity (GO:1902949)	2/6	0.000351942845314439	0.00808630585067699	0	0	103.635416666667	824.113161854673	HSP90AA1;HSP90AB1	Inhibitory	downregulated
positive regulation of dephosphorylation (GO:0035306)	3/29	0.000380010887918222	0.00833432970093374	0	0	24.1408906882591	190.1170136159	CALM3;CALM1;CALM2	Inhibitory	downregulated
telomere maintenance via telomerase (GO:0007004)	3/29	0.000380010887918222	0.00833432970093374	0	0	24.1408906882591	190.1170136159	HSP90AA1;HSP90AB1;TERF2IP	Inhibitory	downregulated
Fc-gamma receptor signaling pathway involved in phagocytosis (GO:0038096)	4/71	0.000409532768698126	0.00863855826197226	0	0	12.5976500476342	98.2678890330851	ACTR2;HSP90AA1;HSP90AB1;ACTB	Inhibitory	downregulated
regulation of striated muscle contraction (GO:0006942)	3/30	0.000420738070790359	0.00863855826197226	0	0	23.2456140350877	180.699782504367	CALM3;CALM1;CALM2	Inhibitory	downregulated
RNA-dependent DNA biosynthetic process (GO:0006278)	3/30	0.000420738070790359	0.00863855826197226	0	0	23.2456140350877	180.699782504367	HSP90AA1;HSP90AB1;TERF2IP	Inhibitory	downregulated
Fc-gamma receptor signaling pathway (GO:0038094)	4/72	0.000432005561873674	0.00868511181683531	0	0	12.4117647058824	96.1548360038319	ACTR2;HSP90AA1;HSP90AB1;ACTB	Inhibitory	downregulated
Fc receptor mediated stimulatory signaling pathway (GO:0002431)	4/74	0.000479569541539458	0.00894257501893104	0	0	12.0559270516717	92.1388890341662	ACTR2;HSP90AA1;HSP90AB1;ACTB	Inhibitory	downregulated
autophagosome membrane docking (GO:0016240)	2/7	0.000491146607257352	0.00894257501893104	0	0	82.9041666666667	631.627602584069	ATP2A2;CALM1	Inhibitory	downregulated
regulation of lens fiber cell differentiation (GO:1902746)	2/7	0.000491146607257352	0.00894257501893104	0	0	82.9041666666667	631.627602584069	SPRED2;SPRED1	Inhibitory	downregulated
positive regulation of potassium ion import across plasma membrane (GO:1903288)	2/7	0.000491146607257352	0.00894257501893104	0	0	82.9041666666667	631.627602584069	ATP1B3;ATP1B1	Inhibitory	downregulated
mitochondrion-endoplasmic reticulum membrane tethering (GO:1990456)	2/7	0.000491146607257352	0.00894257501893104	0	0	82.9041666666667	631.627602584069	ATP2A2;CALM1	Inhibitory	downregulated
regulation of trans-synaptic signaling (GO:0099177)	5/35	4.14069687707388e-06	0.00474937931800374	0	0	24.6654228855721	305.719196366656	SLC4A8;PXK;GRID2;GRIK4;BTBD9	Oligodendrocytes	downregulated
