## Supplementary material for "Single nucleus multiomics identifies ZEB1 and MAFB as candidate regulators of Alzheimer’s disease-specific *cis* regulatory elements": Table S7

	Term	Overlap	P.value	Adjusted.P.value	Old.P.value	Old.Adjusted.P.value	Odds.Ratio	Combined.Score	Genes	CT	Name
1	neutrophil activation involved in immune response (GO:0002283)	36/485	7.29839923623137e-10	1.83530130546423e-06	0	0	3.61009791150145	75.949947038977	SNAP25;ITGAM;CAB39;HVCN1;FGL2;GDI2;PYGL;LILRA2;PLAC8;PYCARD;RAP1A;ALOX5;CLEC5A;C3AR1;ITGAX;COTL1;OLR1;CD14;RAC1;CTSC;LAIR1;CTSB;ACTR2;MANBA;FCER1G;APAF1;CD300A;SLC11A1;PRKCD;CMTM6;ADA2;KCNAB2;DIAPH1;PTPRC;MNDA;TLR2	Microglia	neutrophil activation involved in immune response
2	positive regulation of intracellular signal transduction (GO:1902533)	38/546	1.4830477926051e-09	1.83530130546423e-06	0	0	3.37358659551442	68.5822037620665	CX3CR1;CD86;PIK3CD;DDX21;NOD1;ADRB2;ATP2C1;AKAP13;CASP10;CLEC7A;GCNT2;FGF20;BMF;CD14;RAC1;JAK2;LYN;P2RY12;OSBPL8;HGF;IL18;IGF1;TGFBR1;TNFRSF1A;PTPRC;P2RX4;NOS1AP;PELI1;CASS4;HCLS1;TLR7;TAB2;TLR6;LTBR;PIK3AP1;ALPK1;CARD11;TLR2	Microglia	positive regulation of intracellular signal transduction
3	neutrophil degranulation (GO:0043312)	35/481	2.13821511316221e-09	1.83530130546423e-06	0	0	3.52566605117383	70.3839093892715	SNAP25;ITGAM;CAB39;HVCN1;FGL2;GDI2;PYGL;PLAC8;PYCARD;RAP1A;ALOX5;CLEC5A;C3AR1;ITGAX;COTL1;OLR1;CD14;RAC1;CTSC;LAIR1;CTSB;ACTR2;MANBA;FCER1G;APAF1;CD300A;SLC11A1;PRKCD;CMTM6;ADA2;KCNAB2;DIAPH1;PTPRC;MNDA;TLR2	Microglia	neutrophil degranulation
4	neutrophil mediated immunity (GO:0002446)	35/488	3.11467438195862e-09	2.00507163338586e-06	0	0	3.46991299831191	67.9656759275412	SNAP25;ITGAM;CAB39;HVCN1;FGL2;GDI2;PYGL;PLAC8;PYCARD;RAP1A;ALOX5;CLEC5A;C3AR1;ITGAX;COTL1;OLR1;CD14;RAC1;CTSC;LAIR1;CTSB;ACTR2;MANBA;FCER1G;APAF1;CD300A;SLC11A1;PRKCD;CMTM6;ADA2;KCNAB2;DIAPH1;PTPRC;MNDA;TLR2	Microglia	neutrophil mediated immunity
5	pattern recognition receptor signaling pathway (GO:0002221)	12/61	1.19218427012005e-08	6.13974899111826e-06	0	0	10.6547011661808	194.393889097905	TLR1;TLR7;TLR10;NOD1;TAB2;CNPY3;TLR6;CD14;TLR5;ALPK1;CTSB;TLR2	Microglia	pattern recognition receptor signaling pathway
6	positive regulation of cytokine production (GO:0001819)	27/335	1.88351196866465e-08	7.06370869897668e-06	0	0	3.89358447557062	69.2572998868787	CD86;PIK3CD;NOD1;CLEC9A;LILRA2;PYCARD;CLEC7A;CD14;LRRFIP1;HLA-DPA1;IL12RB2;FCER1G;SLC11A1;IL18;LILRB1;SORL1;HLA-E;TLR1;IL1A;PTPRC;HLA-DPB1;TLR7;TLR6;TLR5;IL6ST;CARD11;TLR2	Microglia	positive regulation of cytokine production
7	inflammatory response (GO:0006954)	22/230	1.92023149098395e-08	7.06370869897668e-06	0	0	4.66833508956797	82.9480749159962	CCR1;CIITA;SLC11A1;IL18;LOXL3;PIK3CD;NOD1;TNFRSF1A;TLR1;TMIGD3;IL1A;ADORA3;C3AR1;BLNK;OLR1;TLR10;CD14;RAC1;TLR6;TLR5;CMKLR1;TLR2	Microglia	inflammatory response
8	cellular response to cytokine stimulus (GO:0071345)	33/482	2.74533538611657e-08	8.83654827406271e-06	0	0	3.28600637377884	57.2119258233801	CD86;CEBPA;CDKN1A;ITGAM;SELPLG;DOCK8;SLA;PIK3CD;CSF2RA;ZFP36L2;ZFP36L1;PYCARD;IL1RL2;ALOX5;ITGAX;JAK2;HLA-DPA1;IL12RB2;IL13RA1;CCR1;SMAD3;IFNGR1;IL10RA;HGF;IL18;TNFRSF1A;IL1A;LRCH1;HCLS1;IRF8;MNDA;IL6ST;TLR2	Microglia	cellular response to cytokine stimulus
9	cytokine-mediated signaling pathway (GO:0019221)	38/621	4.75305322748118e-08	1.35990134008489e-05	0	0	2.9280076089519	49.3717526089163	CD86;CEBPA;CDKN1A;CIITA;ITGAM;PITPNA;SLA;PIK3CD;NOD1;IFI30;CSF2RA;PYCARD;IL1RL2;ALOX5;ITGAX;JAK2;HLA-DPA1;IL12RB2;IL13RA1;CCR1;FCER1G;IFNGR1;IL10RA;HGF;PRKCD;IL18;MSN;LILRB4;TNFRSF1A;HLA-E;IL1A;PELI1;HLA-DPB1;IRF8;TNFSF8;TAB2;LTBR;IL6ST	Microglia	cytokine-mediated signaling pathway
10	positive regulation of tumor necrosis factor superfamily cytokine production (GO:1903557)	12/81	3.1933833824292e-07	8.22296220975519e-05	0	0	7.55861801242236	113.054360532797	CD86;PYCARD;TLR1;IL1A;PTPRC;IFNGR1;CLEC7A;CD14;JAK2;LILRA2;HLA-E;TLR2	Microglia	positive regulation of tumor necrosis factor superfamily cytokine production
11	positive regulation of interferon-gamma production (GO:0032729)	10/57	6.16634598073982e-07	0.000144348553640046	0	0	9.21654846335697	131.787327049579	PYCARD;CLEC7A;SLC11A1;IL18;HLA-DPB1;TLR7;LILRB1;CD14;HLA-DPA1;IL12RB2	Microglia	positive regulation of interferon-gamma production
12	regulation of tumor necrosis factor production (GO:0032680)	14/124	1.03176086926199e-06	0.000212899962664671	0	0	5.54463921728496	76.4286578313946	CX3CR1;IFNGR1;LILRB1;IGF1;LILRA2;HLA-E;PYCARD;TLR1;IL1A;PTPRC;CLEC7A;CD14;JAK2;TLR2	Microglia	regulation of tumor necrosis factor production
13	positive regulation of lymphocyte proliferation (GO:0050671)	11/75	1.10057738803484e-06	0.000212899962664671	0	0	7.45531737193764	102.28453596967	CD86;MEF2C;HLA-DMB;PTPRC;NCK2;IL18;HLA-DPB1;NFATC2;IL6ST;HLA-DPA1;HLA-E	Microglia	positive regulation of lymphocyte proliferation
14	toll-like receptor signaling pathway (GO:0002224)	12/91	1.1575143601186e-06	0.000212899962664671	0	0	6.59844032549729	90.1956356981189	TLR1;ITGAM;TLR7;TLR10;TAB2;CNPY3;TLR6;CD14;TLR5;PIK3AP1;CTSB;TLR2	Microglia	toll-like receptor signaling pathway
15	positive regulation of tumor necrosis factor production (GO:0032760)	11/77	1.44056920463176e-06	0.000247297713461785	0	0	7.2286562731997	97.2288405459093	PYCARD;TLR1;IL1A;PTPRC;IFNGR1;CLEC7A;CD14;JAK2;LILRA2;HLA-E;TLR2	Microglia	positive regulation of tumor necrosis factor production
16	regulation of interleukin-8 production (GO:0032677)	11/81	2.40684076945928e-06	0.000379374926497668	0	0	6.81419026407891	88.1565119917108	PYCARD;TLR1;PTPRC;CLEC7A;TLR7;NOD1;TLR6;CD14;TLR5;LILRA2;TLR2	Microglia	regulation of interleukin-8 production
17	positive regulation of T cell proliferation (GO:0042102)	10/66	2.50461116522732e-06	0.000379374926497668	0	0	7.73174603174603	99.7192438953762	CD86;PYCARD;HLA-DMB;PTPRC;NCK2;IL18;HLA-DPB1;IGF1;IL6ST;HLA-DPA1	Microglia	positive regulation of T cell proliferation
18	regulation of nitric oxide biosynthetic process (GO:0045428)	8/40	2.96894857446739e-06	0.000424724587736307	0	0	10.7898230088496	137.325343331339	CX3CR1;SMAD3;P2RX4;CLEC7A;NOS1AP;RAC1;TLR6;JAK2	Microglia	regulation of nitric oxide biosynthetic process
19	MyD88-dependent toll-like receptor signaling pathway (GO:0002755)	7/29	3.2748270215403e-06	0.000443825241077173	0	0	13.7092113184828	173.136995463848	TLR1;TAB2;TLR10;CD14;TLR6;TLR5;TLR2	Microglia	MyD88-dependent toll-like receptor signaling pathway
20	cellular response to bacterial lipopeptide (GO:0071221)	4/6	3.99424597288047e-06	0.000514259169008361	0	0	85.6929824561404	1065.21996418345	TLR1;CD14;TLR6;TLR2	Microglia	cellular response to bacterial lipopeptide
21	regulation of interferon-gamma production (GO:0032649)	11/86	4.38067333987781e-06	0.00053715399286597	0	0	6.35827765404603	78.45038877523	PYCARD;CLEC7A;SLC11A1;IL18;HLA-DPB1;TLR7;LILRB1;CD14;LILRB4;HLA-DPA1;IL12RB2	Microglia	regulation of interferon-gamma production
22	positive regulation of protein kinase B signaling (GO:0051897)	15/161	4.88360800527251e-06	0.000571604118798941	0	0	4.47760504848392	54.7594363094338	CD86;CX3CR1;P2RY12;OSBPL8;HGF;IL18;PIK3CD;TGFBR1;P2RX4;FGF20;CASS4;GCNT2;HCLS1;RAC1;PIK3AP1	Microglia	positive regulation of protein kinase B signaling
23	regulation of inflammatory response (GO:0050727)	17/206	6.03047620406649e-06	0.000667342777666313	0	0	3.92904319992356	47.2219309126723	CEBPA;CELF1;PRKCD;IL18;MGST2;AOAH;PLA2G7;TNFRSF1A;IL1RL2;ALOX5;NINJ1;TLR7;NLRP1;JAK2;DAGLB;PIK3AP1;TLR2	Microglia	regulation of inflammatory response
24	antigen receptor-mediated signaling pathway (GO:0050851)	16/185	6.21989385009379e-06	0.000667342777666313	0	0	4.13049736126659	49.5154016186462	MEF2C;FYB1;NFATC2;PIK3CD;LAT2;PAK1;PTPRC;BLNK;HLA-DPB1;TAB2;LCP2;MNDA;ERMAP;CARD11;PAG1;HLA-DPA1	Microglia	antigen receptor-mediated signaling pathway
25	positive regulation of T cell activation (GO:0050870)	10/75	8.18306664611848e-06	0.000842855864550204	0	0	6.65811965811966	77.9895089775359	CD86;PYCARD;HLA-DMB;PTPRC;DOCK8;NCK2;HLA-DPB1;RHOH;IL6ST;HLA-DPA1	Microglia	positive regulation of T cell activation
26	regulation of T cell proliferation (GO:0042129)	10/76	9.23194359019262e-06	0.000907414760523231	0	0	6.55690235690236	76.0131262037531	CD86;HLA-DMB;PTPRC;NCK2;HLA-DPB1;LILRB1;TNFSF8;IL6ST;LILRB4;HLA-DPA1	Microglia	regulation of T cell proliferation
27	cellular response to organic cyclic compound (GO:0071407)	14/150	9.87221925244397e-06	0.000907414760523231	0	0	4.47863360590873	51.6197719834907	P2RY12;MEF2C;NCOA3;AQP9;IL18;MSN;ZFP36L1;SSH1;DIAPH1;RAP1A;P2RX4;KCNQ1;NRIP1;SPP1	Microglia	cellular response to organic cyclic compound
28	positive regulation of interleukin-8 production (GO:0032757)	9/61	1.00009982404061e-05	0.000907414760523231	0	0	7.47876513730172	86.1017190724776	PYCARD;TLR1;CLEC7A;TLR7;NOD1;CD14;TLR5;LILRA2;TLR2	Microglia	positive regulation of interleukin-8 production
29	B cell receptor signaling pathway (GO:0050853)	7/34	1.02194283709412e-05	0.000907414760523231	0	0	11.1676069004987	128.329426730194	LAT2;MEF2C;PTPRC;BLNK;PIK3CD;NFATC2;MNDA	Microglia	B cell receptor signaling pathway
30	negative regulation of leukocyte mediated cytotoxicity (GO:0001911)	5/15	1.56300957457007e-05	0.00134158321817264	0	0	21.4615384615385	237.500086791695	CX3CR1;PTPRC;LILRB1;ARRB2;HLA-E	Microglia	negative regulation of leukocyte mediated cytotoxicity
31	regulation of nitric oxide metabolic process (GO:0080164)	4/8	1.79674233525045e-05	0.00149245532686126	0	0	42.8421052631579	468.133552966141	CX3CR1;NOS1AP;RAC1;JAK2	Microglia	regulation of nitric oxide metabolic process
32	regulation of interleukin-1 beta production (GO:0032651)	10/83	2.03855480534248e-05	0.00162508518450102	0	0	5.92602739726027	64.0051512897598	PYCARD;CX3CR1;CLEC7A;MNDA;TLR6;NLRP1;IGF1;JAK2;LILRA2;LILRB4	Microglia	regulation of interleukin-1 beta production
33	cellular response to oxygen-containing compound (GO:1901701)	21/323	2.0826334403314e-05	0.00162508518450102	0	0	3.04724765798247	32.8471732005691	LYN;P2RY12;CD86;CX3CR1;MEF2C;NCOA3;AQP9;PRKCD;LILRB1;CAMKK2;ZFP36L1;SSH1;PYCARD;IL1A;RAP1A;P2RX4;PTK7;KCNQ1;NRIP1;CD14;TLR2	Microglia	cellular response to oxygen-containing compound
34	positive regulation of cellular process (GO:0048522)	32/625	2.28387997861016e-05	0.00172970321909446	0	0	2.38886699973208	25.5299404085513	CD86;ZBED9;VIPR1;CELF1;LILRA2;CXCL16;ZFP36L1;PYCARD;PAK1;CLEC7A;GCNT2;ITGAX;FGF20;RAC1;IL12RB2;IL13RA1;LYN;LGI1;FCER1G;CAMK1D;SLC11A1;PRKCD;IGF1;MERTK;TGFBR1;TGFBR2;MLXIPL;P2RX4;TAL1;HCLS1;IL6ST;TLR2	Microglia	positive regulation of cellular process
35	interferon-gamma-mediated signaling pathway (GO:0060333)	9/68	2.46548089822349e-05	0.00181388951797871	0	0	6.58908639933857	69.9137554863143	CIITA;IFNGR1;PRKCD;HLA-DPB1;IRF8;IFI30;JAK2;HLA-DPA1;HLA-E	Microglia	interferon-gamma-mediated signaling pathway
36	regulation of protein kinase B signaling (GO:0051896)	16/207	2.54652181995553e-05	0.00182147046844041	0	0	3.65058251969247	38.6165811641429	P2RY12;CD86;CX3CR1;OSBPL8;HGF;IL18;PIK3CD;ARRB2;TGFBR1;P2RX4;GCNT2;FGF20;CASS4;HCLS1;RAC1;PIK3AP1	Microglia	regulation of protein kinase B signaling
37	regulation of phagocytosis (GO:0050764)	8/58	5.15265303558588e-05	0.00358596799098206	0	0	6.89911504424779	68.1178172054795	PYCARD;FCER1G;CAMK1D;PTPRC;CLEC7A;SLC11A1;MERTK;TLR2	Microglia	regulation of phagocytosis
38	positive regulation of tyrosine phosphorylation of STAT protein (GO:0042531)	8/59	5.84252914355534e-05	0.00387969369684981	0	0	6.76349123720285	65.9289007682761	LYN;IL18;HCLS1;IGF1;JAK2;IL6ST;PARP14;TNFRSF1A	Microglia	positive regulation of tyrosine phosphorylation of STAT protein
39	positive regulation of protein kinase activity (GO:0045860)	13/154	5.87604093891816e-05	0.00387969369684981	0	0	4.00125343106922	38.9803799365898	CDKN1A;CAB39;SLC11A1;PRKCD;PRKAG2;ADRB2;TGFBR2;PAK1;RAP1A;PTPRC;CASS4;TAB2;LCP2	Microglia	positive regulation of protein kinase activity
40	negative regulation of peptidyl-tyrosine phosphorylation (GO:0050732)	6/31	6.47270964529181e-05	0.0040502615486251	0	0	10.3162995594714	99.5041202601811	PTPRC;CD300A;PRKCD;PARP14;SAMSN1;LILRB4	Microglia	negative regulation of peptidyl-tyrosine phosphorylation
41	activation of protein kinase activity (GO:0032147)	11/114	6.47604072895251e-05	0.0040502615486251	0	0	4.62315393430925	44.5894696831464	CD86;OSBPL8;PAK1;SLC11A1;PRKCD;IL18;ADRB2;IGF1;TLR6;JAK2;TGFBR2	Microglia	activation of protein kinase activity
42	regulation of I-kappaB kinase/NF-kappaB signaling (GO:0043122)	16/224	6.60625184630113e-05	0.0040502615486251	0	0	3.34927234927235	32.2364416277191	RHOH;DDX21;NOD1;ATP2C1;LILRB4;TNFRSF1A;PYCARD;AKAP13;CASP10;CLEC7A;PELI1;TAB2;TLR6;LTBR;ALPK1;CARD11	Microglia	regulation of I-kappaB kinase/NF-kappaB signaling
43	purinergic nucleotide receptor signaling pathway (GO:0035590)	5/21	9.44926649406687e-05	0.00565857237726097	0	0	13.4093406593407	124.2642036197	PYCARD;ENTPD1;P2RX4;IL18;C3AR1	Microglia	purinergic nucleotide receptor signaling pathway
44	regulation of small GTPase mediated signal transduction (GO:0051056)	12/141	0.000103889599717775	0.00607990271075616	0	0	4.03052325581395	36.9686919056777	ABR;AKAP13;SH3BP1;TAGAP;RHOH;RAC1;ARHGAP15;SRGAP2;ARHGAP26;ARHGAP25;ARHGAP12;ARHGAP4	Microglia	regulation of small GTPase mediated signal transduction
45	negative regulation of toll-like receptor signaling pathway (GO:0034122)	6/36	0.0001553688462926	0.00889055064896542	0	0	8.59471365638766	75.3731343910335	LYN;CD300A;CD14;TLR6;LILRA2;GRAMD4	Microglia	negative regulation of toll-like receptor signaling pathway
46	regulation of tyrosine phosphorylation of STAT protein (GO:0042509)	8/68	0.000162631121298828	0.00910380733357572	0	0	5.74631268436578	50.1309811548684	LYN;IL18;HCLS1;IGF1;JAK2;IL6ST;PARP14;TNFRSF1A	Microglia	regulation of tyrosine phosphorylation of STAT protein
47	positive regulation of I-kappaB kinase/NF-kappaB signaling (GO:0043123)	13/171	0.000169995506482226	0.00931358359982408	0	0	3.56760966216408	30.9659191293125	DDX21;NOD1;ATP2C1;TNFRSF1A;AKAP13;CLEC7A;CASP10;PELI1;TAB2;TLR6;LTBR;ALPK1;CARD11	Microglia	positive regulation of I-kappaB kinase/NF-kappaB signaling
48	phagocytosis, engulfment (GO:0006911)	6/37	0.000181873913039458	0.00975677762659591	0	0	8.317038510729	71.6279732499362	ITGAM;SH3BP1;RHOH;RAC1;ARHGAP25;ARHGAP12	Microglia	phagocytosis, engulfment
49	immune response-activating cell surface receptor signaling pathway (GO:0002429)	5/24	0.000186452978040391	0.00979829425416339	0	0	11.2903412377097	96.9539027208153	LYN;FCER1G;C3AR1;LILRA2;CMKLR1	Microglia	immune response-activating cell surface receptor signaling pathway
50	chemical synaptic transmission (GO:0007268)	52/306	7.46822390415378e-15	2.10977325292344e-11	0	0	4.04379247114659	131.536963472472	GABRB3;GABRB2;SNAP25;DOC2A;HTR2A;HTR4;GRM1;NRGN;GRM5;DLGAP1;ERC1;BSN;ERC2;DLGAP2;UNC13C;UNC13A;HTR3B;SYN2;GABRG2;CACNB1;CACNB2;CACNB4;PRKAR1B;KCNQ3;AMPH;STXBP1;KCNA1;CACNA1B;CACNA1A;LIN7A;AKAP5;CPLX1;CAMKK2;GRIN2A;GLRA3;PRKAR2B;KCNN1;GABRD;SYT5;GABBR2;GABRA1;PTPRN2;HOMER1;SYT1;GABRA4;GRIN2B;GRIN1;CAMK4;RIMBP2;APBA2;KCNK3;CBLN2	Neuron	chemical synaptic transmission
51	anterograde trans-synaptic signaling (GO:0098916)	43/244	4.58007202173567e-13	6.46935173070164e-10	0	0	4.19776898389057	119.266556852128	GABRB3;GABRB2;SNAP25;DOC2A;KCNA1;CACNA1B;CACNA1A;AKAP5;HTR2A;HTR4;CPLX1;GRM1;CAMKK2;NRGN;GRIN2A;GRM5;GLRA3;PRKAR2B;KCNN1;DLGAP1;BSN;GABRD;SYT5;UNC13C;GABBR2;GABRA1;HOMER1;SYT1;GABRA4;HTR3B;GRIN2B;SYN2;GABRG2;GRIN1;CACNB1;CACNB2;CACNB4;PRKAR1B;CAMK4;KCNQ3;AMPH;APBA2;KCNK3	Neuron	anterograde trans-synaptic signaling
52	modulation of chemical synaptic transmission (GO:0050804)	27/109	2.94755145395245e-12	2.77561095247189e-09	0	0	6.39503931486953	169.788589937452	CX3CR1;MCTP1;CLSTN2;CLSTN1;CACNA1B;LRRC4;CACNA1A;CPLX2;CPLX1;GRM1;GRM2;GRM5;RIMS3;DLGAP1;DLGAP3;DLGAP2;LGI1;MEF2C;UNC13A;HOMER1;IQSEC2;SYT1;BTBD9;NGF;BCR;SLC8A3;DGKI	Neuron	modulation of chemical synaptic transmission
53	positive regulation of synaptic transmission (GO:0050806)	17/73	8.44237697626533e-08	5.96242873948739e-05	0	0	5.84405850754936	95.184616965797	LGI1;CLSTN2;TSHZ3;SYT1;PLK2;CLSTN1;ADCY1;AKAP5;GRIN2B;CRHR2;SLC8A3;CACNG8;GRIN2A;RIMS3;NPTN;PTK2B;CACNG2	Neuron	positive regulation of synaptic transmission
54	regulation of cation channel activity (GO:2001257)	18/89	3.47813405481417e-07	0.000196514574097001	0	0	4.88163569412405	72.5977318857732	MEF2C;HOMER1;DAPK1;JPH1;GRIN2B;GRIN1;CACNB1;CACNB2;CACNG8;GRIN2A;JPH3;CACNB4;NETO1;DLG3;PTK2B;CACNG2;FGF12;SHANK1	Neuron	regulation of cation channel activity
55	potassium ion transport (GO:0006813)	21/122	6.5500356927686e-07	0.000293766896788137	0	0	4.00947666195191	57.0894352454193	KCNH3;KCNG3;SLC24A4;KCNC1;KCNH7;KCND3;KCNB1;KCNA1;KCNA4;KCNAB2;KCNQ1;KCNMA1;KCNQ3;KCNQ4;KCNN1;KCNQ5;KCNN2;KCNK1;KCNK3;KCNJ3;HCN1	Neuron	potassium ion transport
56	regulation of neurotransmitter receptor activity (GO:0099601)	14/58	7.27917974342287e-07	0.000293766896788137	0	0	6.11057382333978	86.3612132173885	MEF2C;DAPK1;GRIN2B;GRIN1;CACNG8;GRIN2A;NETO1;DLG3;PTK2B;DLGAP1;DLGAP3;CACNG2;DLGAP2;SHANK1	Neuron	regulation of neurotransmitter receptor activity
57	glutamate receptor signaling pathway (GO:0007215)	11/37	1.20230634964069e-06	0.00042456442971687	0	0	8.10811965811966	110.523959233756	GRM2;GRM5;GRIN2A;GRIN3A;HOMER1;KCNB1;PTK2B;DAGLB;GRIN2B;GRM1;GRIN1	Neuron	glutamate receptor signaling pathway
58	potassium ion transmembrane transport (GO:0071805)	22/139	1.56300925719066e-06	0.000480016250565879	0	0	3.62662057044079	48.4839189816548	KCNH3;KCNG3;SLC24A4;KCNC1;KCNH7;KCND3;KCNJ9;KCNB1;KCNA1;KCNA4;KCNAB2;KCNQ1;KCNQ3;KCNQ4;KCNN1;KCNQ5;KCNN2;KCNK1;SLC12A8;KCNK3;KCNJ3;HCN1	Neuron	potassium ion transmembrane transport
59	regulation of synaptic transmission, glutamatergic (GO:0051966)	12/46	1.85469872702009e-06	0.000480016250565879	0	0	6.76797716053054	89.3223296919062	GRM2;CACNG8;GRM5;MEF2C;UNC13A;TSHZ3;SYT1;HOMER1;PTK2B;CACNG2;GRM1;DGKI	Neuron	regulation of synaptic transmission, glutamatergic
60	regulation of potassium ion transmembrane transport (GO:1901379)	13/54	1.86908982521227e-06	0.000480016250565879	0	0	6.08408215661104	80.2494024244625	DPP10;GABBR2;GABBR1;KCNJ9;KCNIP4;KCNAB2;GNG2;KCNQ1;NOS1AP;KCNMA1;KCNN1;KCNN2;KCNJ3	Neuron	regulation of potassium ion transmembrane transport
61	inorganic cation transmembrane transport (GO:0098662)	33/274	2.8501119658079e-06	0.000670963858617276	0	0	2.65343266691814	33.8794323511798	KCNG3;SLC24A4;KCNC1;KCNA1;KCNA4;CACNA1A;ATP2C1;CACNA1G;KCNN1;KCNN2;SCN3B;SCN3A;TRPM4;SLC36A1;KCNH3;SLC6A17;SLC30A3;KCND3;KCNB1;KCNH7;SLC11A1;KCNAB2;SLC39A14;SLC8A3;KCNQ1;SCN8A;KCNQ3;KCNQ4;KCNQ5;SCN2A;KCNK1;KCNK3;HCN1	Neuron	inorganic cation transmembrane transport
62	long-term synaptic potentiation (GO:0060291)	8/21	4.34601998945625e-06	0.000944423574631838	0	0	11.766054690526	145.266653624585	SLC8A3;GRIN2A;TSHZ3;PLK2;NPTN;PTK2B;GRIN2B;CRHR2	Neuron	long-term synaptic potentiation
63	cation transport (GO:0006812)	24/174	6.42818229711659e-06	0.00129711535638245	0	0	3.0868372569089	36.9025799190719	SLC36A1;KCNH3;NDFIP2;SLC6A17;KCNC1;KCND3;KCNA1;KCNA4;GRIN1;SLC8A3;SLC7A6;SLC7A8;SCN8A;KCNMA1;KCNQ4;KCNN1;KCNN2;SCN3B;SCN2A;KCNK1;SCN3A;KCNK3;TRPM4;KCNJ3	Neuron	cation transport
64	positive regulation of potassium ion transmembrane transport (GO:1901381)	11/44	7.81460330774608e-06	0.00147175028962551	0	0	6.38585858585859	75.0946084858747	GABBR2;GABBR1;GNG2;KCNJ9;KCNQ1;WNK2;NOS1AP;KCNMA1;KCNN1;KCNN2;KCNJ3	Neuron	positive regulation of potassium ion transmembrane transport
65	calcium ion-regulated exocytosis of neurotransmitter (GO:0048791)	6/12	1.10291814156979e-05	0.00194733984370916	0	0	19.0884422110553	217.893917721306	SYT5;UNC13C;RIMS3;UNC13A;SYT1;SYT7	Neuron	calcium ion-regulated exocytosis of neurotransmitter
66	positive regulation of potassium ion transport (GO:0043268)	10/38	1.23631551784516e-05	0.00205446549288975	0	0	6.83688914516362	77.2622475609825	GABBR2;GABBR1;GNG2;KCNJ9;KCNQ1;NOS1AP;KCNMA1;KCNN1;KCNN2;KCNJ3	Neuron	positive regulation of potassium ion transport
67	regulation of calcium ion-dependent exocytosis (GO:0017158)	9/31	1.41190414670381e-05	0.00221590511913237	0	0	7.82592558651026	87.3998290539081	SYT5;DOC2A;SYT1;KCNB1;STXBP1;SYT13;SYT7;CACNA1G;SYT17	Neuron	regulation of calcium ion-dependent exocytosis
68	membrane depolarization (GO:0051899)	9/32	1.87756026459005e-05	0.00279163565656153	0	0	7.48527349228612	81.4618740883983	CACNB4;SCN8A;CACNA1B;CACNA1A;CACNG2;SCN3B;SCN2A;SCN3A;CACNA1G	Neuron	membrane depolarization
69	synaptic vesicle exocytosis (GO:0016079)	10/40	2.02364175586433e-05	0.00285839398015836	0	0	6.38042381432896	68.9597911167801	SYT5;SNAP25;UNC13C;RIMS3;UNC13A;SYT1;OTOF;CPLX2;CPLX1;SYT7	Neuron	synaptic vesicle exocytosis
70	positive regulation of cation transmembrane transport (GO:1904064)	10/41	2.55722229997793e-05	0.00338930828545835	0	0	6.17427818104879	65.286841162488	GABBR2;GABBR1;GNG2;KCNJ9;KCNQ1;NOS1AP;KCNMA1;KCNN1;KCNN2;KCNJ3	Neuron	positive regulation of cation transmembrane transport
71	regulation of neuron projection development (GO:0010975)	22/165	2.63946131964898e-05	0.00338930828545835	0	0	2.96314921034022	31.2385578976547	EPHA4;CAMK1D;SEMA3A;PAQR3;PTPRO;CRMP1;TBR1;TANC2;ARHGAP44;PAK1;RAP1A;SIPA1L1;ABI2;PTK7;RTN4RL1;NCS1;CHN1;NPTN;RAPGEF2;PTK2B;PTPN9;LZTS3	Neuron	regulation of neuron projection development
72	signal release from synapse (GO:0099643)	10/43	3.99277151193397e-05	0.00481780034091304	0	0	5.79946793872122	58.7395622412894	SNAP25;PTPRN2;UNC13A;SYT1;STXBP1;OTOF;LIN7A;CPLX2;CPLX1;SYN2	Neuron	signal release from synapse
73	regulation of regulated secretory pathway (GO:1903305)	9/35	4.12754143024858e-05	0.00481780034091304	0	0	6.62054125310174	66.8359762544142	SYT5;RIMS4;RIMS3;DOC2A;SYT1;RAB15;SYT13;SYT7;SYT17	Neuron	regulation of regulated secretory pathway
74	plasma membrane bounded cell projection morphogenesis (GO:0120039)	11/52	4.2635401247018e-05	0.00481780034091304	0	0	5.13766937669377	51.6994711059072	NCKAP1;PAK1;ANKRD27;ALS2;EPB41L3;NGF;NYAP2;WASF1;DCLK1;MYO16;PACSIN1	Neuron	plasma membrane bounded cell projection morphogenesis
75	neurotransmitter secretion (GO:0007269)	10/44	4.93728073502298e-05	0.00536454541401535	0	0	5.62859856354247	55.8138066886252	SNAP25;PTPRN2;UNC13A;SYT1;STXBP1;OTOF;LIN7A;CPLX2;CPLX1;SYN2	Neuron	neurotransmitter secretion
76	ephrin receptor signaling pathway (GO:0048013)	14/82	5.15257925662928e-05	0.00539112459258434	0	0	3.94889445139758	38.9891252395079	ACTR2;EPHA4;ROCK2;ARHGEF28;EFNA5;KALRN;GRIN2B;DNM1;GRIN1;PAK1;SIPA1L1;CHN1;NCK2;NGEF	Neuron	ephrin receptor signaling pathway
77	response to calcium ion (GO:0051592)	16/107	8.19607079240544e-05	0.00826924999590906	0	0	3.3751101690188	31.7573248756503	CPNE9;MEF2A;SYT5;CPNE8;RYR2;MEF2C;HOMER1;SYT1;CPNE4;ANXA11;ADCY1;SYT13;SYT7;SYT17;KCNMA1;SLC25A12	Neuron	response to calcium ion
