## Supplementary material for "Single nucleus multiomics identifies ZEB1 and MAFB as candidate regulators of Alzheimer’s disease-specific *cis* regulatory elements": Table S8

Supplementary Table. sLDSC GWAS summary statistics
Trait	Heatmap_ID	Heatmap_category	N	N_cases	N_controls	Link to GWAS data	Filename	PMID
Alzheimer's disease	AD, Kunkle et al. (2019)	Alzheimer	63926	21982	41944	http://ftp.ebi.ac.uk/pub/databases/gwas/summary_statistics/GCST007001-GCST008000/GCST007511/Kunkle_etal_Stage1_results.txt	Kunkle_etal_Stage1_results.txt	30820047
Alzheimer's disease	AD, Jansen et al. (2019)	Alzheimer	455258	71880	383378	https://ctg.cncr.nl/documents/p1651/AD_sumstats_Jansenetal_2019sept.txt.gz	AD_sumstats_Jansenetal_2019sept.txt.gz	30617256
Alzheimer's disease	AD, Schwartzentruber et al. (2021)	Alzheimer	472868	75024	397844	http://ftp.ebi.ac.uk/pub/databases/gwas/summary_statistics/GCST90012001-GCST90013000/GCST90012877/GCST90012877_buildGRCh37.tsv.gz	GCST90012877_buildGRCh37.tsv.gz	33589840
Alzheimer's disease	AD, Wightman et al. (2021)	Alzheimer	1126563	90338	1036225	https://ctg.cncr.nl/documents/p1651/PGCALZ2sumstatsExcluding23andMe.txt.gz	PGCALZ2sumstatsExcluding23andMe.txt.gz	34493870
Alzheimer's disease	AD, Bellenguez et al. (2022)	Alzheimer	788989	111326	677663	http://ftp.ebi.ac.uk/pub/databases/gwas/summary_statistics/GCST90027001-GCST90028000/GCST90027158/GCST90027158_buildGRCh38.tsv.gz	GCST90027158_buildGRCh38.tsv.gz	35379992
Amyotrophic lateral sclerosis	ALS, van Rheenen et al. (2021)	Brain-related	138086	27205	110881	http://ftp.ebi.ac.uk/pub/databases/gwas/summary_statistics/GCST90027001-GCST90028000/GCST90027164/GCST90027164_buildGRCh37.tsv.gz	GCST90027164_buildGRCh37.tsv.gz	34873335
Autism spectrum disorder	ASD, Grove et al. (2019)	Brain-related	46350	18381	27969	https://figshare.com/ndownloader/files/28169292	iPSYCH-PGC_ASD_Nov2017.gz	30804558
Bipolar disorder	BD, Ruderfer et al. (2018)	Brain-related	41653	20129	21524	https://figshare.com/ndownloader/files/28169349	BDvsCONT.sumstats.gz	29906448
Major depressive disorder	MDD, Wray et al. (2018)	Brain-related	142646	45396	97250	https://figshare.com/ndownloader/files/34427408	daner_pgc_mdd_meta_w2_no23andMe_rmUKBB.gz	29700475
Multiple sclerosis	MS, Sawcer et al. (2011)	Brain-related	26621	9772	16849	http://ftp.ebi.ac.uk/pub/databases/gwas/summary_statistics/GCST001001-GCST002000/GCST001198/imsgc_2011_21833088_ms_efo0003885_1_gwas.sumstats.tsv.gz	imsgc_2011_21833088_ms_efo0003885_1_gwas.sumstats.tsv.gz	21833088
Schizophrenia	SCZ, Pardi�as el al. (2018)	Brain-related	105318	40675	64643	https://walters.psycm.cf.ac.uk/clozuk_pgc2.meta.sumstats.txt.gz	clozuk_pgc2.meta.sumstats.txt.gz	29483656
Inflammatory bowel disease	IBD, Liu et al. (2015)	IMID	34652	NA	NA	http://ftp.ebi.ac.uk/pub/databases/gwas/summary_statistics/GCST003001-GCST004000/GCST003043/IBD_trans_ethnic_association_summ_stats_b37.txt.gz	EUR.IBD.gwas_info03_filtered.assoc.gz	26192919
Rheumatoid arthritis	RA, Okada et al. (2014)	IMID	58284	14361	43923	http://plaza.umin.ac.jp/~yokada/datasource/files/GWASMetaResults/RA_GWASmeta_European_v2.txt.gz	RA_GWASmeta_European_v2.txt.gz	24390342
Systemic lupus erythematosus	SLE, Juli� et al. (2018)	IMID	10995	4036	6959	http://urr.cat/data/GWAS_SLE_summaryStats.zip%20	Meta_Results.zip	29848360
Body mass index	BMI, Locke et al. (2015)	Other	339224	NA	NA	https://portals.broadinstitute.org/collaboration/giant/images/1/15/SNP_gwas_mc_merge_nogc.tbl.uniq.gz	SNP_gwas_mc_merge_nogc.tbl.uniq.gz	25673413
Height	Height, Wood et al. (2014)	Other	253288	NA	NA	https://portals.broadinstitute.org/collaboration/giant/images/0/01/GIANT_HEIGHT_Wood_et_al_2014_publicrelease_HapMapCeuFreq.txt.gz	GIANT_HEIGHT_Wood_et_al_2014_publicrelease_HapMapCeuFreq.txt.gz	25282103
