## Supplementary material for "Single nucleus multiomics identifies ZEB1 and MAFB as candidate regulators of Alzheimer’s disease-specific *cis* regulatory elements": Table S9

### Sheet: Sheet1
Chromosome	Start Coordinate (hg38)	End Coordinate (hg38)	Linked Gene	Cell Line Tested	Mean Diff	Unadjusted p-value	q-value (FDR <0.05)	Rep1	Rep2	Rep3	Rep4	Rep5	Rep6	Rep7	Rep8	Rep9	Rep10	Rep11	Rep12	Rep13	Rep14	Rep15	Rep16	Rep17	Rep18
control	na	na	na	HEK293	na	na	na	0.989916	1.00564	1.13196	1.03045	0.882744	0.927546	1.16534	0.748138	1.55613	1.54408	0.969948	1.11545	0.5757	0.331143	0.882052	0.505994	1.53182	1.09278
chr1	150567423	150567890	ADAMTSL4,ADAMTSL4-AS1,ANP32E,C1orf54,MCL1,PLEKHO1	HEK293	-0.1311	0.7572	0.7104	1.44932	1.13758	0.994018	0.940694	na	na	na	na	na	na	na	na	na	na	na	na	na	na
chr1	203291163	203291630	ADORA1,BTG2,KDM5B,PPFIA4	HEK293	-0.1924	0.6502	0.6255	1.18866	1.12566	1.13616	1.31607	na	na	na	na	na	na	na	na	na	na	na	na	na	na
chr1	5973763	5974230	ACOT7,CHD5,KCNAB2,NPHP4,RNF207,TNFRSF25	HEK293	0.2721	0.5213	0.5225	0.752538	0.723136	0.708435	0.724536	na	na	na	na	na	na	na	na	na	na	na	na	na	na
chr3	184249210	184249677	CLCN2	HEK293	-3.167	<0.0001	<0.0001	4.67612	3.82772	4.3719	3.78944	na	na	na	na	na	na	na	na	na	na	na	na	na	na
chr3	184260732	184261199	CAMK2N2,ECE2,FAM131A	HEK293	0.3995	0.3467	0.3929	0.672022	0.673389	0.607759	0.445736	na	na	na	na	na	na	na	na	na	na	na	na	na	na
chr3	73623512	73623979	PDZRN3	HEK293	0.5575	0.1897	0.2615	0.473082	0.445736	0.432063	0.416339	na	na	na	na	na	na	na	na	na	na	na	na	na	na
chr3	18369560	18370027	AC144521.1,SATB1,SATB1-AS1	HEK293	0.4209	0.3216	0.3929	0.695835	0.536227	0.525726	0.555828	na	na	na	na	na	na	na	na	na	na	na	na	na	na
chr4	175705114	175705581	AC097537.1,GPM6A,WDR17	HEK293	0.6041	0.1555	0.2303	0.340455	0.342506	0.462827	0.434797	na	na	na	na	na	na	na	na	na	na	na	na	na	na
chr4	105146992	105147459	AC004053.1,PPA2,TET2	HEK293	0.4395	0.3007	0.3789	0.600239	0.575628	0.698	0.365066	na	na	na	na	na	na	na	na	na	na	na	na	na	na
chr4	105147460	105147927	AC004053.1,PPA2,TET2	HEK293	0.3148	0.4582	0.4929	0.717826	0.482653	0.935225	0.60229	na	na	na	na	na	na	na	na	na	na	na	na	na	na
chr4	89470250	89470717	AC093866.1,SNCA	293FT	-0.8771	0.0398	0.1335	1.44302	1.62521	2.2029	2.23425	na	na	na	na	na	na	na	na	na	na	na	na	na	na
chr4	89723250	89723717	AC093866.1,CCSER1,SNCA	293FT	0.191	0.6525	0.6255	0.568677	0.553477	1.00244	1.10842	na	na	na	na	na	na	na	na	na	na	na	na	na	na
chr4	89723500	89723967	AC093866.1,CCSER1,SNCA	293FT	0.785	0.0655	0.1335	0.11688	0.11992	0.260071	0.360075	na	na	na	na	na	na	na	na	na	na	na	na	na	na
chr4	89753625	89754092	CCSER1	293FT	-2.208	<0.0001	<0.0001	3.55724	2.9784	1.79618	4.49742	na	na	na	na	na	na	na	na	na	na	na	na	na	na
chr4	89753750	89754617	CCSER1	293FT	-0.8117	0.0569	0.1335	1.3925	1.08536	1.93738	2.82871	na	na	na	na	na	na	na	na	na	na	na	na	na	na
chr4	89753925	89754392	CCSER1	293FT	-1.201	0.0051	0.0251	2.20594	1.04595	2.32639	3.2218	na	na	na	na	na	na	na	na	na	na	na	na	na	na
chr4	89774200	89774667	CCSER1,SNCA	293FT	0.7817	0.0666	0.1335	0.208812	0.23722	0.0851181	0.33911	na	na	na	na	na	na	na	na	na	na	na	na	na	na
chr4	89788950	89789417	AC093866.1,CCSER1,SNCA	293FT	0.8234	0.0535	0.1335	0.134805	0.260596	0.0685557	0.23963	na	na	na	na	na	na	na	na	na	na	na	na	na	na
chr4	89753075	89753542	CCSER1	293FT	0.6379	0.1338	0.2185	0.29676	0.311645	0.215626	0.621614	na	na	na	na	na	na	na	na	na	na	na	na	na	na
chr4	89753300	89753767	CCSER1	293FT	0.5714	0.1789	0.2545	0.472238	0.393304	0.327474	0.518256	na	na	na	na	na	na	na	na	na	na	na	na	na	na
chr4	89753450	89753917	CCSER1	293FT	0.4121	0.3317	0.3929	1.15088	0.620146	0.300953	0.276529	na	na	na	na	na	na	na	na	na	na	na	na	na	na
chr4	90031075	90031542	AC093866.1,CCSER1,SNCA	293FT	-1.988	<0.0001	<0.0001	3.37254	3.95883	1.82574	2.79212	na	na	na	na	na	na	na	na	na	na	na	na	na	na
chr5	91280908	91281375	ARRDC3	HEK293	0.389	0.3595	0.3964	0.777039	0.555128	0.412321	0.696535	na	na	na	na	na	na	na	na	na	na	na	na	na	na
chr8	27608469	27608936	AC013643.2,CLU,EPHX2,PTK2B,SCARA3	HEK293	-0.3989	0.3475	0.3929	1.34127	1.14596	1.50648	1.59888	na	na	na	na	na	na	na	na	na	na	na	na	na	na
chr9	35071461	35071928	PHF24	HEK293	-2.5	<0.0001	<0.0001	3.27602	3.32114	4.05674	3.34165	na	na	na	na	na	na	na	na	na	na	na	na	na	na
chr10	13823103	13823570	AL157896.1	HEK293	0.6023	0.1567	0.2303	0.378019	0.366118	0.389219	0.454323	na	na	na	na	na	na	na	na	na	na	na	na	na	na
chr11	6251190	6251657	AC068733.3,APBB1,CCKBR,DNHD1	HEK293	-0.1017	0.8104	0.7391	0.963254	1.06443	1.28046	1.09588	na	na	na	na	na	na	na	na	na	na	na	na	na	na
chr11	121451182	121451649	SORL1	HEK293	0.6475	0.128	0.2172	0.30012	0.320629	0.447787	0.338404	na	na	na	na	na	na	na	na	na	na	na	na	na	na
chr11	66882529	66882996	BBS1,C11orf80,GRK2,PC,SPTBN2,SYT12	HEK293	-0.5392	0.2046	0.2734	1.61708	1.13266	1.82779	1.57648	na	na	na	na	na	na	na	na	na	na	na	na	na	na
chr15	39428182	39428649	AC013652.1	HEK293	0.7497	0.0784	0.1503	0.283712	0.275508	0.212613	0.226286	na	na	na	na	na	na	na	na	na	na	na	na	na	na
chr16	87541473	87541940	AC092720.1,AC126696.1,BANP,C16orf95,FBXO31,JPH3,ZCCHC14	HEK293	-0.8608	0.0436	0.1335	1.76107	1.6804	1.9559	2.04273	na	na	na	na	na	na	na	na	na	na	na	na	na	na
chr17	44344860	44345327	ADAM11,RUNDC3A	HEK293	-12.15	<0.0001	<0.0001	13.1793	11.6924	14.779	12.927	na	na	na	na	na	na	na	na	na	na	na	na	na	na
chr20	32780800	32781267	ASXL1,C20orf203	HEK293	0.2985	0.4817	0.5058	0.608443	0.57221	0.873013	0.749274	na	na	na	na	na	na	na	na	na	na	na	na	na	na
chr21	25790400	25790867	AP000229.1	293FT	0.01635	0.9692	0.8381	0.928561	1.16586	1.02582	0.81144	na	na	na	na	na	na	na	na	na	na	na	na	na	na
chr21	25843100	25843567	AP000229.1,AP001341.1,APP,GABPA,LINC00158	293FT	0.9734	0.0227	0.1002	0.0232543	0.0278373	0.0381066	0.0141733	na	na	na	na	na	na	na	na	na	na	na	na	na	na
chr21	25870125	25870592	AP000229.1,APP,GABPA,JAM2,LINC00158	293FT	-0.874	0.0405	0.1335	1.85466	1.93809	2.37101	1.32932	na	na	na	na	na	na	na	na	na	na	na	na	na	na
chr21	25895975	25896442	APP	293FT	-1.857	<0.0001	0.0001	2.57291	2.40241	3.30475	3.14341	na	na	na	na	na	na	na	na	na	na	na	na	na	na
chr21	25908100	25908567	APP,GABPA	293FT	0.06218	0.8834	0.7792	1.06707	0.843182	1.0495	0.78861	na	na	na	na	na	na	na	na	na	na	na	na	na	na
chr21	25912300	25912767	AP000229.1,APP,CYYR1-AS1,GABPA,LINC00158	293FT	0.7245	0.0889	0.1609	0.278203	0.127814	0.481636	0.211326	na	na	na	na	na	na	na	na	na	na	na	na	na	na
chr21	25994950	25995417	APP,APP,GABPA	293FT	0.7862	0.0651	0.1335	0.088689	0.185525	0.426471	0.151578	na	na	na	na	na	na	na	na	na	na	na	na	na	na
chr21	26008100	26008567	APP	293FT	0.4756	0.2629	0.3411	0.578812	0.30969	0.694744	0.511595	na	na	na	na	na	na	na	na	na	na	na	na	na	na
chr21	26011475	26011942	APP	293FT	0.8371	0.0496	0.1335	0.0852942	0.154972	0.293819	0.114574	na	na	na	na	na	na	na	na	na	na	na	na	na	na
chr21	26116100	26116567	AP000229.1,AP001596.1,APP,APP,CYYR1-AS1,GABPA,GABPA,JAM2	293FT	-0.6187	0.1458	0.2297	0.926354	1.2666	2.75131	1.52749	na	na	na	na	na	na	na	na	na	na	na	na	na	na
chr21	26116600	26117067	APP,GABPA	293FT	0.7835	0.066	0.1335	0.128578	0.255288	0.290085	0.189175	na	na	na	na	na	na	na	na	na	na	na	na	na	na
chr21	26177400	26177867	APP	293FT	0.7192	0.0912	0.1609	0.281089	0.23458	0.316395	0.288218	na	na	na	na	na	na	na	na	na	na	na	na	na	na
chr21	26449350	26449817	ADAMTS1,APP	293FT	0.8103	0.0573	0.1335	0.227027	0.161762	0.227366	0.139781	na	na	na	na	na	na	na	na	na	na	na	na	na	na
chr21	25930175	25930642	AP000229.1,APP,CYYR1-AS1,GABPA,JAM2	293FT	-4.487	<0.0001	<0.0001	2.42142	1.78312	8.69907	9.04246	na	na	na	na	na	na	na	na	na	na	na	na	na	na
chr21	25931300	25931767	APP	293FT	0.8526	0.0456	0.1335	0.103966	0.11432	0.179415	0.18909	na	na	na	na	na	na	na	na	na	na	na	na	na	na
chr21	25983950	25984417	APP	293FT	-0.2902	0.494	0.5066	0.828754	0.520846	2.36031	1.44805	na	na	na	na	na	na	na	na	na	na	na	na	na	na
chr21	26717350	26717817	CYYR1-AS1	293FT	-0.09583	0.8212	0.7391	0.526108	0.599351	1.96236	1.29257	na	na	na	na	na	na	na	na	na	na	na	na	na	na
chr21	26796200	26796667	ADAMTS1,AP001596.1,AP001599.1,CYYR1-AS1	293FT	-4.96	<0.0001	<0.0001	3.20859	3.74301	9.27441	7.61181	na	na	na	na	na	na	na	na	na	na	na	na	na	na
