## Supplementary material for "Single nucleus multiomics identifies ZEB1 and MAFB as candidate regulators of Alzheimer’s disease-specific *cis* regulatory elements": Table S10

### Sheet: Sheet1
Chromosome	Start Coordinate	End Coordinate	rsID	Linked Gene	Mean Diff	Unadjusted p-value	q-value (FDR <0.05)	Rep1	Rep2	Rep3	Rep4	Rep5	Rep6	Rep7	Rep8	Rep9	Rep10	Rep11	Rep12	Rep13	Rep14	Rep15	Rep16	Rep17	Rep18
Control	na	na	na	na	na	na	na	0.989916	1.00564	1.13196	1.03045	0.882744	0.927546	1.16534	0.748138	1.55613	1.54408	0.969948	1.11545	0.5757	0.331143	0.882052	0.505994	1.53182	1.09278
chr1	150567423	150567890	rs72700829	ADAMTSL4,ADAMTSL4-AS1,ANP32E,C1orf54,MCL1,PLEKHO1	-0.06768	0.727	0.9451	1.2914	1.396	1.15126	0.953683	na	na	na	na	na	na	na	na	na	na	na	na	na	na
chr1	150567423	150567890	na	ADAMTSL4,ADAMTSL4-AS1,ANP32E,C1orf54,MCL1,PLEKHO1	-0.1311	0.7572	0.7104	1.44932	1.13758	0.994018	0.940694	na	na	na	na	na	na	na	na	na	na	na	na	na	na
chr1	203291163	203291630	rs4543864	ADORA1,BTG2,KDM5B,PPFIA4	0.2872	0.1403	0.5083	1.02135	0.707735	0.872244	1.01645	na	na	na	na	na	na	na	na	na	na	na	na	na	na
chr1	203291163	203291630	na	ADORA1,BTG2,KDM5B,PPFIA4	-0.1924	0.6502	0.6255	1.18866	1.12566	1.13616	1.31607	na	na	na	na	na	na	na	na	na	na	na	na	na	na
chr1	5973763	5974230	rs4068399	ACOT7,CHD5,KCNAB2,NPHP4,RNF207,TNFRSF25	0.02433	0.9001	0.9451	0.625131	0.727336	0.634232	0.824641	na	na	na	na	na	na	na	na	na	na	na	na	na	na
chr1	5973763	5974230	na	ACOT7,CHD5,KCNAB2,NPHP4,RNF207,TNFRSF25	0.2721	0.5213	0.5225	0.752538	0.723136	0.708435	0.724536	na	na	na	na	na	na	na	na	na	na	na	na	na	na
chr3	18369560	18370027	rs78864163	AC144521.1,SATB1,SATB1-AS1	-0.3357	0.0853	0.418	0.879944	0.858243	0.847742	1.07035	na	na	na	na	na	na	na	na	na	na	na	na	na	na
chr3	18369560	18370027	na	AC144521.1,SATB1,SATB1-AS1	0.4209	0.3216	0.3929	0.695835	0.536227	0.525726	0.555828	na	na	na	na	na	na	na	na	na	na	na	na	na	na
chr4	175705114	175705581	rs12640626	AC097537.1,GPM6A,WDR17	0.007178	0.9705	0.951	0.385575	0.332251	0.434114	0.399932	na	na	na	na	na	na	na	na	na	na	na	na	na	na
chr4	175705114	175705581	na	AC097537.1,GPM6A,WDR17	0.6041	0.1555	0.2303	0.340455	0.342506	0.462827	0.434797	na	na	na	na	na	na	na	na	na	na	na	na	na	na
chr5	91280908	91281375	rs6882172	ARRDC3	0.08593	0.6577	0.9451	0.651733	0.617431	0.411621	0.416521	na	na	na	na	na	na	na	na	na	na	na	na	na	na
chr5	91280908	91281375	na	ARRDC3	0.389	0.3595	0.3964	0.777039	0.555128	0.412321	0.696535	na	na	na	na	na	na	na	na	na	na	na	na	na	na
chr8	27608469	27608936	rs1532276	AC013643.2,CLU,EPHX2,PTK2B,SCARA3	0.08453	0.6629	0.9451	1.26426	1.14596	1.36507	1.47917	na	na	na	na	na	na	na	na	na	na	na	na	na	na
chr8	27608469	27608936	rs1532277	AC013643.2,CLU,EPHX2,PTK2B,SCARA3	-0.342	0.0797	0.418	1.53798	1.49877	1.76549	2.15821	na	na	na	na	na	na	na	na	na	na	na	na	na	na
chr8	27608469	27608936	rs1532278	AC013643.2,CLU,EPHX2,PTK2B,SCARA3	-0.04918	0.7997	0.9451	1.49807	1.20406	1.43787	1.64928	na	na	na	na	na	na	na	na	na	na	na	na	na	na
chr8	27608469	27608936	na	AC013643.2,CLU,EPHX2,PTK2B,SCARA3	-0.3989	0.3475	0.3929	1.34127	1.14596	1.50648	1.59888	na	na	na	na	na	na	na	na	na	na	na	na	na	na
chr10	13823103	13823570	rs12663011	AL157896.1	0.04673	0.8095	0.9451	0.339517	0.361218	0.354218	0.345817	na	na	na	na	na	na	na	na	na	na	na	na	na	na
chr10	13823103	13823570	na	AL157896.1	0.6023	0.1567	0.2303	0.378019	0.366118	0.389219	0.454323	na	na	na	na	na	na	na	na	na	na	na	na	na	na
chr11	6251190	6251657	rs11040813	AC068733.3,APBB1,CCKBR,DNHD1	-0.2653	0.1729	0.5083	1.09656	1.0911	1.90053	1.37686	na	na	na	na	na	na	na	na	na	na	na	na	na	na
chr11	6251190	6251657	na	AC068733.3,APBB1,CCKBR,DNHD1	-0.1017	0.8104	0.7391	0.963254	1.06443	1.28046	1.09588	na	na	na	na	na	na	na	na	na	na	na	na	na	na
chr11	66882529	66882996	rs10896139	BBS1,C11orf80,GRK2,PC,SPTBN2,SYT12	-0.1069	0.5814	0.9451	1.75849	1.51138	1.16766	2.14421	na	na	na	na	na	na	na	na	na	na	na	na	na	na
chr11	66882529	66882996	na	BBS1,C11orf80,GRK2,PC,SPTBN2,SYT12	-0.5392	0.2046	0.2734	1.61708	1.13266	1.82779	1.57648	na	na	na	na	na	na	na	na	na	na	na	na	na	na
chr15	39428182	39428649	rs78502100	AC013652.1	0.02615	0.8927	0.9451	0.175696	0.226286	0.24201	0.24953	na	na	na	na	na	na	na	na	na	na	na	na	na	na
chr15	39428182	39428649	na	AC013652.1	0.7497	0.0784	0.1503	0.283712	0.275508	0.212613	0.226286	na	na	na	na	na	na	na	na	na	na	na	na	na	na
chr16	87541473	87541940	rs12445022	AC092720.1,AC126696.1,BANP,C16orf95,FBXO31,JPH3,ZCCHC14	0.7235	0.0003	0.0042	1.2538	1.04324	1.11502	1.13417	na	na	na	na	na	na	na	na	na	na	na	na	na	na
chr16	87541473	87541940	na	AC092720.1,AC126696.1,BANP,C16orf95,FBXO31,JPH3,ZCCHC14	-0.8608	0.0436	0.1335	1.76107	1.6804	1.9559	2.04273	na	na	na	na	na	na	na	na	na	na	na	na	na	na
chr20	32780800	32781267	rs614814	ASXL1,C20orf203	-0.1451	0.4546	0.9451	0.87985	0.762263	0.914715	0.826525	na	na	na	na	na	na	na	na	na	na	na	na	na	na
chr20	32780800	32781267	na	ASXL1,C20orf203	0.2985	0.4817	0.5058	0.608443	0.57221	0.873013	0.749274	na	na	na	na	na	na	na	na	na	na	na	na	na	na
