## Supplementary material for "Single nucleus multiomics identifies ZEB1 and MAFB as candidate regulators of Alzheimer’s disease-specific *cis* regulatory elements": Table S11

Sample ID	Male ID	Female ID	Male cell count	Female cell count	Doublets	Unassigned	% Assigned
1	*	Ctrl_NT1261	7913	6833	1299	1345	0.847958597
2	Ctrl_1230	*	5011	9249	978	668	0.896517038
3	*	AD_3329	6708	8126	1093	560	0.899739188
4	*	Ctrl_NT1271	2590	7380	708	591	0.884728015
5	AD_4482	AD_4313	10027	1553	1297	1020	0.833273368
6	Ctrl_HCTZZT	Ctrl_HCT17HEX	2900	9958	785	529	0.907281964
7	AD_4305	AD_4443	7540	5220	704	501	0.913712854
	* sample not included
